# ALDH2 Knockout Induces Dysregulation of Arginine biosynthesis in SKBR-3 Breast Cancer Cells

**DOI:** 10.64898/2026.09.21.753265

**Authors:** Ming Zhao, Blake R Rushing, Zhikun Ma, Rachel A Coble, Amanda B Parris, Tationa Campbell, Sergey A Krupenko, Susan Sumner, Xiaohe Yang

**Author notes:** **Correspondence:** Xiaohe Yang Ph.D.

## Abstract

**Background/Objective:** Aldehyde dehydrogenase 2 (ALDH2), a mitochondrial enzyme, mitigates cellular stress by detoxifying reactive aldehydes produced during alcohol exposure and endogenous metabolic processes. ALDH2*2 polymorphism, which results in deficient catalytic activity, is prevalent in East Asian populations and is associated with an increased risk of cancer and other diseases. While the effects of ALDH2 deficiency on cellular stress responses are well documented, the specific metabolic dysregulations arising from this deficiency require further investigation.

**Methods:** An ALDH2 knockout subline of SKBR-3 cells was established using CRISPR/Cas9 strategy. The metabolomic profiles of control (SKBR-3/C) and ALDH2 knockout (SKBR-3/ADKO) cells were evaluated via ultra-high performance liquid chromatography-high resolution mass spectrometry (UHPLC-HRMS).

**Results:** ALDH2 knockout in SKBR-3 cells resulted in increased cellular stress, evidenced by elevated levels of 8-OHdG, reactive oxygen species (ROS), and malondialdehyde (MDA). Metabolomic analysis of the paired cell lines assigned a total of 5,033 signals, of which 281 were significantly different (fold change ≥ 2, p-value<0.05) between the two groups. Pathway analysis with MetaboAnalyst identified significant metabolic pathways associated with ALDH2 deficiency, particularly those involving arginine biosynthesis, and arginine and proline metabolism. ALDH2 deficiency reprogramed arginine metabolism toward polyamine pathways while suppressing the urea cycle. Network analysis further revealed alterations in amino acid and lipid metabolism in ALDH2-deficient cells.

**Conclusions:** This study provides a novel insight into the role of ALDH2 in cancer metabolism and may have broader implication for cancer biology.
