## Supplementary material for "ALDH2 Knockout Induces Dysregulation of Arginine biosynthesis in SKBR-3 Breast Cancer Cells": Differentialed metabolites

### Sheet: 1210-volvcano-difentiated metab
Metabolites	Ontology Level	Retention Time_Mass	Retention Time	Mass	Fold change(FC)	log2(FC)	raw.pval	x-LOG10(p)
Glycylvaline	OL1	1.50_175.1072m/z	1.5	175.1072m/z	2.7348	1.4514	5.0618e-11	10.296
Myristoyl-L-Carnitine	OL1	13.38_372.3094m/z	13.38	372.3094m/z	0.039853	-4.6492	6.544e-11	10.184
Oleoylcarnitine	OL1	14.33_426.3568m/z	14.33	426.3568m/z	0.094241	-3.4075	8.0724e-10	9.093
Hexadecanoylcarnitine	OL1	14.14_400.3411m/z	14.14	400.3411m/z	0.041207	-4.601	3.0473e-09	8.5161
Octadecanoylcarnitine	OL1	14.76_428.3725m/z	14.76	428.3725m/z	0.26971	-1.8905	4.0499e-09	8.3926
Methylthioadenosine	OL1	4.76_298.0963m/z	4.76	298.0963m/z	2.1811	1.1251	4.974e-09	8.3033
Dodecanoylcarnitine	OL1	12.33_344.2783m/z	12.33	344.2783m/z	0.043928	-4.5087	6.7231e-09	8.1724
Glycerophosphocholine	OL1	0.61_257.1022n	0.61	257.1022n	3.0039	1.5869	7.5819e-09	8.1202
Glycerophosphocholine	OL1	0.63_258.1096m/z	0.63	258.1096m/z	2.2375	1.1619	2.0169e-07	6.6953
L-Citrulline	OL1	0.63_175.0954n	0.63	175.0954n	0.309	-1.6943	5.8358e-07	6.2339
Hexadecanoylcarnitine	OL1	14.14_422.3231m/z	14.14	422.3231m/z	0.14886	-2.748	8.0493e-07	6.0942
7alpha-Hydroxy-3-Oxo-4-Cholestenoic Acid	OL1	14.92_453.2967m/z	14.92	453.2967m/z	3.4567	1.7894	1.0935e-06	5.9612
Ureidosuccinic Acid	OL1	0.79_177.0499m/z	0.79	177.0499m/z	0.097222	-3.3626	8.7704e-06	5.057
Spermine	OL1	0.59_202.2154n	0.59	202.2154n	0.28907	-1.7905	6.3955e-05	4.1941
Linoleyl Carnitine	OL1	13.92_424.3412m/z	13.92	424.3412m/z	0.058927	-4.0849	6.4506e-05	4.1904
Thymine	OL1	2.01_127.0498m/z	2.01	127.0498m/z	0.33876	-1.5617	0.00079626	3.0989
Citicoline	OL1	0.74_488.1051n	0.74	488.1051n	2.2567	1.1742	0.0012828	2.8918
Octanoyl-L-Carnitine	OL1	9.09_288.2161m/z	9.09	288.2161m/z	0.34659	-1.5287	0.0021169	2.6743
Decanoyl-L-Carnitine	OL1	10.98_316.2469m/z	10.98	316.2469m/z	0.2317	-2.1097	0.008642	2.0634
3-Hydroxyhexadecanoylcarnitine	OL2a	13.65_398.3252m/z	13.65	398.3252m/z	0.017885	-5.8051	8.7131e-10	9.0598
Iminodiacetic Acid	OL2a	0.65_178.0081m/z	0.65	178.0081m/z	0.2702	-1.8879	1.3191e-05	4.8797
Docosahexaenoic Acid	OL2a	15.76_351.2285m/z	15.76	351.2285m/z	2.167	1.1157	2.9906e-05	4.5242
Glycyl-Threonine	OL2a	0.63_159.0760m/z	0.63	159.0760m/z	0.11564	-3.1123	8.9188e-05	4.0497
Iminodiacetic Acid	OL2a	0.65_156.0262m/z	0.65	156.0262m/z	0.38883	-1.3628	9.5674e-05	4.0192
Ala-Ala-Ala	OL2a	0.68_249.1547m/z	0.68	249.1547m/z	0.29468	-1.7628	0.00012343	3.9086
Galactose	OL2a	0.74_181.0700m/z	0.74	181.0700m/z	0.36834	-1.4409	0.0013409	2.8726
Galactose	OL2a	0.65_163.0595m/z	0.65	163.0595m/z	0.3257	-1.6184	0.0015551	2.8082
Iminodiacetic Acid	OL2a	0.94_98.0236m/z	0.94	98.0236m/z	0.19449	-2.3622	0.0016506	2.7824
27-Hydroxycholesterol	OL2a	16.22_385.3456m/z	16.22	385.3456m/z	2.7572	1.4632	0.0031734	2.4985
Gamma-Glutamylcysteine	OL2a	1.01_215.0479m/z	1.01	215.0479m/z	0.32662	-1.6143	0.0062926	2.2012
1-Deoxy-D-Glucitol	OL2a	0.74_184.1181m/z	0.74	184.1181m/z	0.32618	-1.6162	0.007331	2.1348
L-Homocysteic Acid	OL2a	0.74_184.0280m/z	0.74	184.0280m/z	0.49172	-1.0241	0.0075493	2.1221
D-Ribose-5-Phosphate	OL2a	0.91_263.0517m/z	0.91	263.0517m/z	0.050529	-4.3067	0.0080567	2.0938
15-Tetracosenoic Acid	OL2a	17.97_405.3118m/z	17.97	405.3118m/z	0.21861	-2.1936	0.0099106	2.0039
Cytidine Monophosphate	OL2a	1.04_669.0931m/z	1.04	669.0931m/z	0.43471	-1.2019	0.034695	1.4597
3-Hydroxyhexadecanoic Acid	OL2b	14.98_317.2076m/z	14.98	317.2076m/z	2.0532	1.0379	5.7292e-05	4.2419
Octenoyl-L-Carnitine	OL2b	7.97_286.2003m/z	7.97	286.2003m/z	0.37375	-1.4198	6.0037e-05	4.2216
Leu-Asp-Lys	PDA	3.14_375.2228m/z	3.14	375.2228m/z	8.6252	3.1086	8.1253e-13	12.09
1-Heptadecanoyl-Sn-Glycero-3-Phosphocholine	PDA	15.96_509.3479n	15.96	509.3479n	3.373	1.754	2.6509e-07	6.5766
1-Stearoyl-2-Hydroxy-Sn-Glycero-3-Phosphocholine	PDA	16.27_523.3634n	16.27	523.3634n	2.8237	1.4976	1.4186e-06	5.8481
Pro-Glu	PDA	0.82_245.1121m/z	0.82	245.1121m/z	2.0221	1.0159	2.9172e-06	5.535
Pro-Val	PDA	1.86_215.1384m/z	1.86	215.1384m/z	2.7265	1.4471	3.1943e-06	5.4956
1-Arachidoyl-2-Hydroxy-Sn-Glycero-3-Phosphocholine	PDA	16.84_551.3942n	16.84	551.3942n	4.981	2.3164	6.1639e-06	5.2101
1-Stearoyl-2-Hydroxy-Sn-Glycero-3-Phosphoethanolamine	PDA	16.27_481.3163n	16.27	481.3163n	2.2427	1.1653	1.9406e-05	4.7121
1-O-Hexadecyl-2-O-(2E-Butenoyl)-Sn-Glyceryl-3-Phosphocholine	PDA	16.38_549.3790n	16.38	549.3790n	2.5964	1.3765	2.5363e-05	4.5958
N-(2-Furylmethyl)-1-Butanamine	PDA	5.42_154.1221m/z	5.42	154.1221m/z	0.3495	-1.5167	2.6088e-05	4.5836
1,2-Dipalmitoyl-Sn-Glycero-O-Ethyl-3-Phosphatidylcholine Cation	PDA	19.35_762.6010m/z	19.35	762.6010m/z	3.1433	1.6523	5.7009e-05	4.2441
Pentadecylamine	PDA	13.09_228.2678m/z	13.09	228.2678m/z	2.4948	1.3189	0.00019821	3.7029
1-Stearoyl-2-Hydroxy-Sn-Glycero-3-Phosphocholine	PDA	16.84_524.3704m/z	16.84	524.3704m/z	12.978	3.698	0.00023161	3.6352
Glu-Gln	PDA	0.77_276.1180m/z	0.77	276.1180m/z	3.2388	1.6954	0.00028132	3.5508
Tert-Butyl [(4R,6R)-6-(2-Aminoethyl)-2,2-Dimethyl-1,3-Dioxan-4-Yl]Acetate	PDA	7.50_274.2003m/z	7.5	274.2003m/z	0.45224	-1.1448	0.00040178	3.396
Octyl .Alpha.-Ketoglutarate	PDA	4.07_276.1798m/z	4.07	276.1798m/z	0.21487	-2.2184	0.00050434	3.2973
1-Palmitoyl-2-Hydroxy-Sn-Glycero-3-Phosphoethanolamine	PDA	15.62_476.2745m/z	15.62	476.2745m/z	2.2115	1.145	0.00093396	3.0297
Phe-Gly-Gly	PDA	3.42_280.1283m/z	3.42	280.1283m/z	3.4986	1.8068	0.0011101	2.9546
1-Oleoyl-L-.Alpha.-Lysophosphatidic Acid	PDA	15.62_459.2474m/z	15.62	459.2474m/z	2.7091	1.4378	0.0018645	2.7294
Pyridoxine	PDA	3.28_170.0806m/z	3.28	170.0806m/z	2.1537	1.1068	0.0027212	2.5652
1-(Piperidin-4-Yl)Ethan-1-Ol	PDA	7.85_130.1223m/z	7.85	130.1223m/z	2.0436	1.0311	0.0048587	2.3135
N-Cyclohexyl-N'-(4-Pyridinylmethyl)Urea	PDA	3.55_234.1601m/z	3.55	234.1601m/z	0.43721	-1.1936	0.0059939	2.2223
Pro-Asp	PDA	0.72_231.0968m/z	0.72	231.0968m/z	2.1927	1.1327	0.0064552	2.1901
Tyr-Asp	PDA	1.38_297.1072m/z	1.38	297.1072m/z	2.4476	1.2914	0.012336	1.9088
(+)-Cloprostenol Methylamide	PDA	7.37_438.2052m/z	7.37	438.2052m/z	2.7989	1.4849	0.018257	1.7386
Tetrabutylammonium Cation	PDA	13.03_242.2832m/z	13.03	242.2832m/z	2.0693	1.0491	0.02098	1.6782
Glu-Met	PDA	2.99_279.1001m/z	2.99	279.1001m/z	5.7081	2.513	0.020989	1.678
Pro-Lys	PDA	2.94_244.1645m/z	2.94	244.1645m/z	2.4347	1.2837	0.028307	1.5481
Benzamide, N-[(1S)-1-(Aminocarbonyl)-4-[(2-Chloro-1-Iminoethyl)Amino]Butyl]-	PDA	1.13_311.1261m/z	1.13	311.1261m/z	2.9024	1.5372	0.033474	1.4753
Methopterine	PDA	4.46_456.1623m/z	4.46	456.1623m/z	0.12284	-3.0252	0.034806	1.4583
Voriconazole	PDC	2.94_367.1492m/z	2.94	367.1492m/z	2.2941	1.1979	2.5472e-11	10.594
N-Heptanoyl-Dl-Homoserine Lactone	PDC	4.71_213.1356n	4.71	213.1356n	2.0034	1.0025	3.1204e-10	9.5058
1-(4-Fluorophenyl)-3-[3-(4-Fluorophenyl)-4-Hydroxybut-2-En-1-Yl]-4-(4-Hydroxyphenyl)Azetidin-2-One	PDC	2.79_454.1819m/z	2.79	454.1819m/z	4.0578	2.0207	6.4249e-10	9.1921
2-(4-{3-[2-(Trifluoromethyl)-10H-Phenothiazin-10-Yl]Propyl}Piperazin-1-Yl)Ethyl Heptanoate	PDC	7.36_514.2494m/z	7.36	514.2494m/z	0.19407	-2.3653	2.0238e-09	8.6938
3-Amino-2-(4-Chlorophenyl)-1-Thioxo-1,2,5,6,7,8-Hexahydro-4-Isoquinolinecarbonitrile	PDC	0.63_338.0494m/z	0.63	338.0494m/z	2.6747	1.4194	2.1982e-09	8.6579
{2-[(1S,2S,10R,11S,15S)-2,15-Dimethyltetracyclo[8.7.0.0^{2,7}.0^{11,15}]Heptadecan-14-Ylidene]-1,1-Dihydroxyethoxy}Sulfonic Acid	PDC	14.03_412.3410m/z	14.03	412.3410m/z	0.15247	-2.7134	8.8e-09	8.0555
1-Palmitoyl-2-Linoleoyl-Rac-Glycerol	PDC	18.98_615.4955m/z	18.98	615.4955m/z	0.4858	-1.0416	7.9459e-08	7.0999
Cinnarizine	PDC	16.57_737.4560m/z	16.57	737.4560m/z	4.6364	2.213	1.3217e-07	6.8789
3-(2,4-Dimethoxyanilino)-3-Oxopropanoic Acid	PDC	2.71_257.1123m/z	2.71	257.1123m/z	2.6694	1.4165	1.3949e-07	6.8554
Omeprazole Sulfide	PDC	2.61_330.1287m/z	2.61	330.1287m/z	2.4001	1.2631	2.0672e-07	6.6846
.Delta.-Undecalactone	PDC	13.79_386.3253m/z	13.79	386.3253m/z	0.042555	-4.5545	4.3221e-07	6.3643
5-Fluoro-1H-Indole-2,3-Dione	PDC	0.61_348.0784m/z	0.61	348.0784m/z	4.5153	2.1748	4.722e-07	6.3259
Pro-Lys-Lys	PDC	2.40_186.6332m/z	2.4	186.6332m/z	2.3381	1.2253	6.0625e-07	6.2174
1,2-Dilinoleoylglycerol	PDC	18.90_639.4956m/z	18.9	639.4956m/z	0.38829	-1.3648	1.0224e-06	5.9904
(2S)-1-Hydroxy-3-(Tetradecanoyloxy)Propan-2-Yl (11Z)-Octadec-11-Enoate	PDC	18.80_589.4794m/z	18.8	589.4794m/z	0.35778	-1.4828	1.1938e-06	5.9231
Gly-Gln-Arg	PDC	2.94_359.1917m/z	2.94	359.1917m/z	3.9484	1.9813	2.1386e-06	5.6699
3-Hydroxybutyrylcarnitine	PDC	4.20_280.1749m/z	4.2	280.1749m/z	11.147	3.4786	2.5603e-06	5.5917
2-{[6-(Benzylamino)-9-Methyl-9H-Purin-2-Yl]Amino}Ethan-1-Ol	PDC	16.27_614.3404m/z	16.27	614.3404m/z	3.1832	1.6705	3.4544e-06	5.4616
Glu-Val-Lys	PDC	4.04_357.2126m/z	4.04	357.2126m/z	2.3599	1.2387	3.5701e-06	5.4473
Trp-Gln	PDC	16.27_682.3281m/z	16.27	682.3281m/z	4.1339	2.0475	4.2098e-06	5.3757
(2-{[(2R)-2-[(4Z,7Z,10Z,13Z,16Z,19Z)-Docosa-4,7,10,13,16,19-Hexaenoyloxy]-3-[(7Z,10Z,13Z,16Z)-Docosa-7,10,13,16-Tetraenoyloxy]Propyl Phosphono]Oxy}Ethyl)Trimethylazanium	PDC	19.38_920.5581m/z	19.38	920.5581m/z	5.3783	2.4272	4.303e-06	5.3662
2-Pyridinemethanamine, N-[[4-(1,4,8,11-Tetraazacyclotetradec-1-Ylmethyl)Phenyl]Methyl]-	PDC	17.27_411.3225m/z	17.27	411.3225m/z	2.4188	1.2743	5.8533e-06	5.2326
(2S)-1-Hydroxy-3-(Pentadecanoyloxy)Propan-2-Yl (11Z)-Octadec-11-Enoate	PDC	19.16_603.4954m/z	19.16	603.4954m/z	0.43765	-1.1921	8.0704e-06	5.0931
2-(3,5-Difluorophenyl)Benzonitrile	PDC	0.61_215.0547n	0.61	215.0547n	4.1532	2.0542	8.0956e-06	5.0918
N-Tetradecanoyl-L-Homoserine Lactone	PDC	19.46_623.5003m/z	19.46	623.5003m/z	0.2828	-1.8221	8.7846e-06	5.0563
[(2S)-2,3-Dihydroxypropoxy][(2R)-3-{[(5Z,7Z,10Z,13Z,16Z,19Z)-4-Hydroxydocosa-5,7,10,13,16,19-Hexaenoyl]Oxy}-2-[(18-Methylnonadecanoyl)Oxy]Propoxy]Phosphinic Acid	PDC	18.10_866.5663m/z	18.1	866.5663m/z	2.5581	1.3551	8.951e-06	5.0481
Trans-3-Coumaric Acid	PDC	0.96_178.0589m/z	0.96	178.0589m/z	0.23115	-2.1131	9.1277e-06	5.0396
7-Theophyllineacetic Acid	PDC	1.23_131.0335m/z	1.23	131.0335m/z	5.9747	2.5789	1.0191e-05	4.9918
N-3-Hydroxydecanoyl-L-Homoserine Lactone	PDC	6.96_304.2109m/z	6.96	304.2109m/z	0.12653	-2.9825	1.1006e-05	4.9584
Tricosanoic Acid	PDC	16.97_377.3380m/z	16.97	377.3380m/z	2.1021	1.0718	1.2206e-05	4.9134
2,2-Bis(3-Allyl-4-Hydroxyphenyl)Propane	PDC	16.24_634.3882m/z	16.24	634.3882m/z	2.2909	1.1959	1.2578e-05	4.9004
Tert-Butyl 4,4-Difluorocyclohexylcarbamate	PDC	16.57_488.3104m/z	16.57	488.3104m/z	2.4164	1.2729	1.27e-05	4.8962
(2S)-1-Hydroxy-3-(Pentadecanoyloxy)Propan-2-Yl (11Z)-Icos-11-Enoate	PDC	19.35_608.5371n	19.35	608.5371n	0.39408	-1.3434	1.3264e-05	4.8773
Imipramine	PDC	0.63_245.1793m/z	0.63	245.1793m/z	6.0502	2.597	1.4518e-05	4.8381
2-Docosahexaenoyl-1-Stearoyl-Sn-Glycero-3-Phosphoethanolamine	PDC	18.48_814.5359m/z	18.48	814.5359m/z	2.0842	1.0595	1.7729e-05	4.7513
(2-{[9-(3,4-Dimethyl-5-Propylfuran-2-Yl)Nonanoyl]Oxy}-3-{[11-(3,4-Dimethyl-5-Propylfuran-2-Yl)Undecanoyl]Oxy}Propoxy)[2-(Trimethylazaniumyl)Ethoxy]Phosphinic Acid	PDC	19.35_852.5706m/z	19.35	852.5706m/z	3.1661	1.6627	1.8311e-05	4.7373
2-Aminoadenosine	PDC	1.16_305.0967m/z	1.16	305.0967m/z	0.44234	-1.1768	2.0879e-05	4.6803
(2S)-1-(Decanoyloxy)-3-Hydroxypropan-2-Yl (10E,12Z)-9-Oxooctadeca-10,12-Dienoate	PDC	15.13_540.4252m/z	15.13	540.4252m/z	2.1759	1.1216	2.1645e-05	4.6646
Cys-Arg	PDC	9.22_291.1328m/z	9.22	291.1328m/z	2.0288	1.0206	2.192e-05	4.6592
Euphorbiasteroid	PDC	15.37_552.2693m/z	15.37	552.2693m/z	3.3137	1.7284	2.6937e-05	4.5697
(3R,4S,5S,6R,7R,9R,10E,11S,12R,13S,14R)-6-{[(2S,6R)-4-(Dimethylamino)-3-Hydroxy-6-Methyloxan-2-Yl]Oxy}-14-Ethyl-4,7,12,13-Tetrahydroxy-3,5,7,9,11,13-Hexamethyl-10-(2,4,7-Trioxa-1-Azaoctan-1-Ylidene)-1-Oxacyclotetradecan-2-One	PDC	17.08_678.4279n	17.08	678.4279n	2.1276	1.0892	5.0703e-05	4.295
Ser-Val-Lys	PDC	16.90_665.4192m/z	16.9	665.4192m/z	2.7791	1.4746	5.2155e-05	4.2827
(2-Aminoethoxy)[(2R)-3-[(9Z,12Z)-Octadeca-9,12-Dienoyloxy]-2-[(15Z)-Tetracos-15-Enoyloxy]Propoxy]Phosphinic Acid	PDC	19.46_848.6135m/z	19.46	848.6135m/z	2.0532	1.0379	6.1735e-05	4.2095
1,2-Dipalmitoyl-Sn-Glycero-3-Phosphoethanolamine-N-Methyl	PDC	18.95_689.5116m/z	18.95	689.5116m/z	0.48907	-1.0319	7.1024e-05	4.1486
3-Cyclohexyl-3-({4-[(1-Cyclohexyl{[4-(Dimethylamino)Phenyl]Carbamoyl}Amino)Methyl]Cyclohexyl}Methyl)-1-[4-(Dimethylamino)Phenyl]Urea	PDC	18.77_663.4953m/z	18.77	663.4953m/z	0.43407	-1.204	7.9129e-05	4.1017
Thioetheramidephosphatidylcholine	PDC	18.93_748.5854m/z	18.93	748.5854m/z	2.6247	1.3922	8.0862e-05	4.0923
N-Acetylglucosaminylasparagine	PDC	1.06_300.1195m/z	1.06	300.1195m/z	15.17	3.9232	8.092e-05	4.0919
2-Amino-9-(5-{[({[({[5-(6-Amino-9H-Purin-9-Yl)-3-Hydroxy-4-Methoxyoxolan-2-Yl]Methyl Phosphonato}Oxy)Phosphinato]Oxy}Phosphinato)Oxy]Methyl}-3,4-Dihydroxyoxolan-2-Yl)-7-Methyl-6-Oxo-6,9-Dihydro-1H-Purin-7-Ium	PDC	19.46_798.0922m/z	19.46	798.0922m/z	4.9069	2.2948	9.2983e-05	4.0316
{[5-(6-Amino-9H-Purin-9-Yl)-4-Hydroxy-2-({[Hydroxy({[Hydroxy(3-Hydroxy-2,2-Dimethyl-3-{[2-({2-[(2-Oxoacetyl)Sulfanyl]Ethyl}Carbamoyl)Ethyl]Carbamoyl}Propoxy)Phosphoryl]Oxy})Phosphoryl]Oxy}Methyl)Oxolan-3-Yl]Oxy}Phosphonic Acid	PDC	18.80_846.0915m/z	18.8	846.0915m/z	2.1221	1.0855	9.6892e-05	4.0137
1-Myristoyl-Sn-Glycero-3-Phosphocholine	PDC	16.57_500.3342m/z	16.57	500.3342m/z	0.39877	-1.3264	0.00011446	3.9413
2-(4-T-Butylphenoxy)Cyclohexanol	PDC	14.79_271.1658m/z	14.79	271.1658m/z	2.2286	1.1562	0.00012584	3.9002
(2S)-2-Amino-3-({Hydroxy[(2R)-2-[(9Z)-Tetradec-9-Enoyloxy]-3-(Tetradecanoyloxy)Propoxy]Phosphoryl}Oxy)Propanoic Acid	PDC	10.74_678.4341m/z	10.74	678.4341m/z	2.0053	1.0038	0.00014747	3.8313
(2-Aminoethoxy)[(2R)-2-Hydroxy-3-[(1Z)-Octadec-1-En-1-Yloxy]Propoxy]Phosphinic Acid	PDC	16.54_465.3212n	16.54	465.3212n	2.6152	1.3869	0.00022141	3.6548
T-Butyldimethylsilyl-Corey Lactone Aldehyde	PDC	3.78_586.3201m/z	3.78	586.3201m/z	2.6678	1.4157	0.00022675	3.6445
(3E,5E,7E,9E,11Z,13E,15E,17E,19Z)-21-[(1Z)-4-Hydroxy-2,6,6-Trimethylcyclohex-2-En-1-Ylidene]-6,10,15,19-Tetramethylhenicosa-3,5,7,9,11,13,15,17,19-Nonaen-2-One	PDC	15.42_498.3445m/z	15.42	498.3445m/z	3.7774	1.9174	0.00024092	3.6181
Perindopril	PDC	15.55_369.2394m/z	15.55	369.2394m/z	2.021	1.0151	0.00028795	3.5407
Methyl Acetoacetate	PDC	0.74_81.0334m/z	0.74	81.0334m/z	0.29769	-1.7481	0.00031876	3.4965
{2,3-Bis[(4Z,7Z,10Z,13Z,16Z)-Docosa-4,7,10,13,16-Pentaenoyloxy]Propoxy}[2-(Methylamino)Ethoxy]Phosphinic Acid	PDC	18.59_892.5263m/z	18.59	892.5263m/z	2.3559	1.2363	0.00033679	3.4726
(2-{[(2S,3R,4E,8Z)-3-Hydroxy-2-[(6E,8Z,11Z,14Z)-5-Oxoicosa-6,8,11,14-Tetraenamido]Heptadeca-4,8-Dien-1-Yl Phosphono]Oxy}Ethyl)Trimethylazanium	PDC	0.57_766.5494m/z	0.57	766.5494m/z	0.45083	-1.1493	0.00035002	3.4559
Tetraethylene Glycol Monoamine	PDC	0.72_176.1274m/z	0.72	176.1274m/z	3.3583	1.7477	0.00039529	3.4031
1-[2-({1-[2-({1-[6-Amino-2-(2-Amino-3-Hydroxybutanamido)Hexanoyl]Pyrrolidin-2-Yl}Formamido)-5-[(Diaminomethylidene)Amino]Pentanoyl]Pyrrolidin-2-Yl}Formamido)Acetyl]Pyrrolidine-2-Carboxylic Acid	PDC	15.69_751.4349m/z	15.69	751.4349m/z	4.3455	2.1195	0.00041158	3.3855
(2-Aminoethoxy)[(2R)-2-{[(6E,8E,11E)-5-Hydroxyicosa-6,8,11-Trienoyl]Oxy}-3-(Icosanoyloxy)Propoxy]Phosphinic Acid	PDC	18.59_858.5594m/z	18.59	858.5594m/z	0.18826	-2.4092	0.00041883	3.378
(2-Hydroxyethyl)(Triphenyl)Phosphonium Cation	PDC	9.81_346.0895m/z	9.81	346.0895m/z	2.0494	1.0352	0.00046598	3.3316
Probucol	PDC	15.74_530.3234m/z	15.74	530.3234m/z	2.0191	1.0137	0.00054354	3.2648
N-(2,6-Dimethylphenyl)-2-(Hexahydro-1H-Pyrrolizin-7A-Yl)Ethanimidic Acid	PDC	0.72_148.0926m/z	0.72	148.0926m/z	0.25572	-1.9674	0.00062932	3.2011
Disodium {[5-(2-Amino-6-Oxo-6,9-Dihydro-1H-Purin-9-Yl)-3,4-Dihydroxyoxolan-2-Yl]Methoxy}Phosphonic Acid	PDC	19.46_836.1079m/z	19.46	836.1079m/z	3.5097	1.8113	0.00067032	3.1737
Robustaside D	PDC	3.60_434.1224m/z	3.6	434.1224m/z	2.0746	1.0528	0.00070084	3.1544
(2-{[(2S,3R)-3-Hydroxy-2-[(10E,12Z)-9-Oxooctadeca-10,12-Dienamido]Octadecyl Phosphono]Oxy}Ethyl)Trimethylazanium	PDC	15.55_394.2707m/z	15.55	394.2707m/z	2.7205	1.4439	0.00075843	3.1201
Phe-Asp-Lys	PDC	12.14_834.4366m/z	12.14	834.4366m/z	2.0409	1.0292	0.00077086	3.113
1-Palmitoyl-Sn-Glycero-3-Phosphocholine	PDC	16.95_528.3654m/z	16.95	528.3654m/z	0.3353	-1.5765	0.0008031	3.0952
{[3,4-Dihydroxy-5-(Hydroxymethyl)Oxolan-2-Yl]Oxy}Arsonic Acid	PDC	0.65_257.9481m/z	0.65	257.9481m/z	0.10279	-3.2822	0.00081269	3.0901
(3E,5E,7E,9E,11Z,13E,15E,17E,19Z)-21-[(1Z)-4-Hydroxy-2,6,6-Trimethylcyclohex-2-En-1-Ylidene]-6,10,15,19-Tetramethylhenicosa-3,5,7,9,11,13,15,17,19-Nonaen-2-One	PDC	15.62_498.3452m/z	15.62	498.3452m/z	2.6156	1.3871	0.000859	3.066
(2-{[(2S,3R,4E)-3-Hydroxy-2-[(5R,6R,7Z,9Z,11E,13E,15S,17Z)-5,6,15-Trihydroxyicosa-7,9,11,13,17-Pentaenamido]Icos-4-En-1-Yl Phosphono]Oxy}Ethyl)Trimethylazanium	PDC	18.35_824.5665m/z	18.35	824.5665m/z	2.2103	1.1442	0.00086147	3.0648
3',5'-Di-.Beta.-D-Glucopyranosylphloretin	PDC	4.76_300.1021m/z	4.76	300.1021m/z	3.8988	1.963	0.00088132	3.0549
2-{4-Amino-5-Iodo-7H-Pyrrolo[2,3-D]Pyrimidin-7-Yl}-5-(Hydroxymethyl)Oxolane-3,4-Diol	PDC	17.81_802.0299m/z	17.81	802.0299m/z	2.0106	1.0076	0.00091346	3.0393
(2S)-2-Amino-3-({Hydroxy[(2R)-2-{[(5Z)-7-[(1S,5R)-5-[(1E,3S)-3-Hydroxyoct-1-En-1-Yl]-4-Oxocyclopent-2-En-1-Yl]Hept-5-Enoyl]Oxy}-3-(Tetracosanoyloxy)Propoxy]Phosphoryl}Oxy)Propanoic Acid	PDC	0.65_463.8095m/z	0.65	463.8095m/z	0.35068	-1.5118	0.0010213	2.9908
3-Sulfanyl-2-(4-{5,9,16-Trihydroxy-2,15-Dimethyltetracyclo[8.7.0.0^{2,7}.0^{11,15}]Heptadecan-14-Yl}Pentanamido)Propanoic Acid	PDC	15.62_267.6460m/z	15.62	267.6460m/z	2.4171	1.2733	0.0010259	2.9889
Metamizole	PDC	1.01_325.1053m/z	1.01	325.1053m/z	0.39192	-1.3514	0.001034	2.9855
(9E,15E,19E)-3-(2-Amino-2-Oxoethyl)-11,13-Dihydroxy-14,21-Dimethoxy-8,10,12-Trimethyl-7,21-Dioxohenicosa-9,15,19-Trienoic Acid	PDC	15.62_292.6451m/z	15.62	292.6451m/z	2.584	1.3696	0.0011516	2.9387
Undecan-6-Ylbenzene	PDC	3.55_232.2175m/z	3.55	232.2175m/z	0.19777	-2.3381	0.0011521	2.9385
Benzenesulfonamide, N-[5-[(4-Methoxyphenyl)Methyl]-1,3,4-Thiadiazol-2-Yl]-	PDC	9.81_362.0642m/z	9.81	362.0642m/z	2.471	1.3051	0.0011636	2.9342
4-Methyl-N-(2-Propyl-2H-Tetraazol-5-Yl)Benzamide	PDC	3.57_268.1170m/z	3.57	268.1170m/z	2.2297	1.1568	0.0011721	2.931
5-[(2R)-2-{[2-(2-Ethoxyphenoxy)Ethyl]Amino}Propyl]-2-Methoxybenzenesulfonamide	PDC	12.63_409.1775m/z	12.63	409.1775m/z	2.2373	1.1618	0.001204	2.9194
4-(4-Chlorobenzoyl)-1-(2H)-Phthalazinone	PDC	9.81_530.1139m/z	9.81	530.1139m/z	3.7376	1.9021	0.0012867	2.8905
{[(1R,5S)-2,3,4,6-Tetrahydroxy-5-({Hydroxy[(2R)-3-[(9Z,12Z)-Octadeca-9,12-Dienoyloxy]-2-{[(5R,6R,7Z,9Z,11E,13E,15S,17Z)-5,6,15-Trihydroxyicosa-7,9,11,13,17-Pentaenoyl]Oxy}Propoxy]Phosphoryl}Oxy)Cyclohexyl]Oxy}Phosphonic Acid	PDC	4.76_1008.4621n	4.76	1008.4621n	1520.2	10.57	0.0014941	2.8256
2-(Hydroxymethyl)-6-(Propan-2-Yloxy)Oxane-3,4,5-Triol	PDC	4.46_134.0444m/z	4.46	134.0444m/z	0.49192	-1.0235	0.0015164	2.8192
1,2-Dipalmitoyl-Sn-Glycero-3-Phosphoethanolamine-N,N-Dimethyl	PDC	18.59_737.5782m/z	18.59	737.5782m/z	13.897	3.7967	0.0016594	2.78
5-Hydroxymethyl-2-Furancarboxylic Acid	PDC	7.10_142.0261m/z	7.1	142.0261m/z	0.16976	-2.5584	0.0017033	2.7687
2-[(4-{[(2-Amino-5-Formyl-4-Oxo-1,4,5,6,7,8-Hexahydropteridin-6-Yl)Methyl]Amino}Phenyl)Formamido]Pentanedioate	PDC	9.81_494.1402m/z	9.81	494.1402m/z	2.6866	1.4258	0.0019114	2.7186
5-Hydroxymethyl-2-Furancarboxylic Acid	PDC	6.77_142.0261m/z	6.77	142.0261m/z	0.3549	-1.4945	0.0020237	2.6939
6-{[6-({[3,5-Dihydroxy-6-(Hydroxymethyl)-4-{[3,4,5-Trihydroxy-6-(Hydroxymethyl)Oxan-2-Yl]Oxy}Oxan-2-Yl]Oxy}Methyl)-3,4,5-Trihydroxyoxan-2-Yl]Oxy}-5-Hydroxy-8-Methoxy-2-Methyl-4H-Benzo[G]Chromen-4-One	PDC	9.81_723.2121m/z	9.81	723.2121m/z	2.5298	1.339	0.0021338	2.6709
2'-Deoxyadenosine	PDC	4.89_274.0911m/z	4.89	274.0911m/z	2.0399	1.0285	0.0022916	2.6399
2-(1,2,3,4-Tetrahydroxybutyl)-1,3-Thiazolidine-4-Carboxylic Acid	PDC	9.81_529.1131m/z	9.81	529.1131m/z	6.4983	2.7001	0.0024309	2.6142
Finasteride 2-(2-Methylpropanol)Amide	PDC	17.39_421.3070m/z	17.39	421.3070m/z	0.28871	-1.7923	0.0026603	2.5751
(3R)-3-(Hexanoyloxy)-4-(Trimethylazaniumyl)Butanoate	PDC	0.63_243.1820m/z	0.63	243.1820m/z	2.9542	1.5628	0.0026992	2.5688
2-[2-({1-[2-(2-{2-[(1-{1-[2-(2,6-Diaminohexanamido)-5-[(Diaminomethylidene)Amino]Pentanoyl]Pyrrolidine-2-Carbonyl}Pyrrolidin-2-Yl)Formamido]Acetamido}-3-Phenylpropanamido)-3-Hydroxypropanoyl]Pyrrolidin-2-Yl}Formamido)-3-Phenylpropanamido]-5-[(Diaminomethylidene)Amino]Pentanoic Acid	PDC	6.26_605.8247m/z	6.26	605.8247m/z	0.46639	-1.1004	0.0028195	2.5498
(1R,4Ar,4Bs,6As,9R,10R,10As)-1-(Carboxymethyl)-10-Hydroxy-2-(1-Methoxy-2-Methyl-1-Oxopropan-2-Yl)-1,4A,4B,9,10-Pentamethyl-3,4,5,6,7,8,9,10A,12,12A-Decahydro-2H-Chrysene-6A-Carboxylic Acid	PDC	16.87_546.3516m/z	16.87	546.3516m/z	8.6243	3.1084	0.0028882	2.5394
3-{[(2S,3R,4S,5S,6R)-4,5-Dihydroxy-6-(Hydroxymethyl)-3-{[(2S,3R,4S,5S,6R)-3,4,5-Trihydroxy-6-(Hydroxymethyl)Oxan-2-Yl]Oxy}Oxan-2-Yl]Oxy}-7-Hydroxy-2-(4-Hydroxy-3-Methoxyphenyl)-5-{[(2S,3R,4S,5S,6R)-3,4,5-Trihydroxy-6-(Hydroxymethyl)Oxan-2-Yl]Oxy}-1Î»Â´-Chromen-1-Ylium	PDC	11.23_832.2028m/z	11.23	832.2028m/z	0.45597	-1.133	0.0034093	2.4673
2-{[4,5-Dihydroxy-2-(Hydroxymethyl)-6-{[(6E,10Z,14E)-3,7,11,15-Tetramethyl-16-{[3,4,5-Trihydroxy-6-(Hydroxymethyl)Oxan-2-Yl]Oxy}Hexadeca-1,6,10,14-Tetraen-3-Yl]Oxy}Oxan-3-Yl]Oxy}-6-Methyloxane-3,4,5-Triol	PDC	10.85_776.4189m/z	10.85	776.4189m/z	2.3796	1.2507	0.0034453	2.4628
N-[(4Z)-3-Hydroxy-1-{[(2R,3R,4S,5R,6R)-3,4,5-Trihydroxy-6-(Hydroxymethyl)Oxan-2-Yl]Oxy}Octadec-4-En-2-Yl]Tetradecanamide	PDC	17.19_694.5229m/z	17.19	694.5229m/z	0.44788	-1.1588	0.0035293	2.4523
N-[3-([1,1'-Biphenyl]-4-Yloxy)-3-(4-Fluorophenyl)Propyl]-N-Methylglycine	PDC	3.26_376.1707m/z	3.26	376.1707m/z	2.5676	1.3604	0.0035916	2.4447
4-(Chloromethyl)-7,8-Dihydroxy-2H-Chromen-2-One	PDC	0.74_124.9994m/z	0.74	124.9994m/z	0.49569	-1.0125	0.0036682	2.4356
(6,7-Dimethoxy-1,2,3,4-Tetrahydro-1-Isoquinolinyl)Acetic Acid	PDC	5.77_252.1221m/z	5.77	252.1221m/z	2.1386	1.0967	0.0038848	2.4106
N-Stearoyltaurine	PDC	16.92_356.2611m/z	16.92	356.2611m/z	2.8106	1.4909	0.0038928	2.4097
(2S)-2-Amino-3-({[(2R)-2-{[(5Z,7R,8E,10Z,13Z,15E,17S,19Z)-7,17-Dihydroxydocosa-5,8,10,13,15,19-Hexaenoyl]Oxy}-3-[(6Z,9Z,12Z)-Octadeca-6,9,12-Trienoyloxy]Propoxy](Hydroxy)Phosphoryl}Oxy)Propanoic Acid	PDC	18.13_431.7472m/z	18.13	431.7472m/z	2.3307	1.2207	0.0039098	2.4078
His-Tyr	PDC	15.62_654.2965m/z	15.62	654.2965m/z	2.4357	1.2844	0.0039181	2.4069
(2R,3R,4S)-2-(4-Carboxybutyl)Tetrahydro-3,4-Thiophenediamine	PDC	6.04_459.2084m/z	6.04	459.2084m/z	4.2908	2.1012	0.0039241	2.4063
3-Ethyl-4-Hydroxy-4-Methylpentyl 6-O-((2S,3R,4R)-3,4-Dihydroxy-4-(Hydroxymethyl)Tetrahydrofuran-2-Yl)-.Beta.-D-Glucopyranoside	PDC	4.20_424.2071m/z	4.2	424.2071m/z	3.464	1.7924	0.0040298	2.3947
(2-{[(2S,3R)-3-Hydroxy-2-Tetradecanamidooctadecyl Phosphono]Oxy}Ethyl)Trimethylazanium	PDC	17.70_677.5587m/z	17.7	677.5587m/z	0.40199	-1.3148	0.0040347	2.3942
His-Asn	PDC	4.89_292.1016m/z	4.89	292.1016m/z	4.6884	2.2291	0.0042453	2.3721
(2R)-1-(Hexadecanoyloxy)-3-(Octadecyloxy)Propan-2-Yl (7Z,10Z,13Z,16Z)-Docosa-7,10,13,16-Tetraenoate	PDC	9.70_861.8046m/z	9.7	861.8046m/z	0.46827	-1.0946	0.0046264	2.3348
2Lambda6,6Lambda6-Dithia-1,3,5,7-Tetraazatricyclo[3.3.1.1^{3,7}]Decane-2,2,6,6-Tetrone	PDC	0.82_502.9857m/z	0.82	502.9857m/z	0.40569	-1.3016	0.0047032	2.3276
5-Amino-2-({7-Amino-6-[(4,6-Diamino-2,3-Dihydroxycyclohexyl)Oxy]-4-Hydroxy-3-(Methylamino)-Octahydropyrano[3,2-B]Pyran-2-Yl}Oxy)-6-(Hydroxymethyl)Oxane-3,4-Diol	PDC	2.66_270.6470m/z	2.66	270.6470m/z	0.484	-1.0469	0.0047399	2.3242
3-({3-[(3,4,5-Trihydroxy-6-Methyloxan-2-Yl)Oxy]Decanoyl}Oxy)Decanoic Acid	PDC	7.01_488.3114m/z	7.01	488.3114m/z	4.2208	2.0775	0.0048246	2.3165
(5S,6R,7E,9E,11Z,14Z)-6-{[(2R)-2-Amino-3-{[(2R)-1-({[(2S)-2,3-Dihydroxypropoxy](Hydroxy)Phosphoryl}Oxy)-3-[(18-Methylicosanoyl)Oxy]Propan-2-Yl]Oxy}-3-Oxopropyl]Sulfanyl}-5-Hydroxyicosa-7,9,11,14-Tetraenoic Acid	PDC	11.25_998.5767m/z	11.25	998.5767m/z	0.27812	-1.8462	0.0052305	2.2815
5-Amino-N,5-Dimethyl-N-(1-{Methyl[1-(Methylcarbamoyl)-2-Phenylethyl]Carbamoyl}-2-(Naphthalen-2-Yl)Ethyl)Hex-2-Enamide	PDC	15.16_546.3443m/z	15.16	546.3443m/z	2.3038	1.204	0.0059347	2.2266
N-3-Hydroxydecanoyl-L-Homoserine Lactone	PDC	2.68_316.1495m/z	2.68	316.1495m/z	2.0998	1.0703	0.0061646	2.2101
2-[4-(2-Chlorophenoxy)-2-Oxo-2,5-Dihydro-1H-Pyrrol-1-Yl]-N-[1-(2,3-Dihydroxypropyl)-1H-Pyrazol-3-Yl]-4-Methylpentanamide	PDC	11.28_942.3685m/z	11.28	942.3685m/z	0.37973	-1.397	0.0061896	2.2083
2-(2-{2-[2-(2-Amino-3-Phenylpropanamido)-4-Methylpentanamido]-4-Methylpentanamido}-5-[(Diaminomethylidene)Amino]Pentanamido)-3-Carbamoylpropanoic Acid	PDC	16.69_675.4029m/z	16.69	675.4029m/z	5.4163	2.4373	0.0066777	2.1754
(2S)-2-Amino-3-({[(2R)-2-{[(3Z)-5-[(1S,2R,3R,5S)-3,5-Dihydroxy-2-[(1E,3R)-3-Hydroxyoct-1-En-1-Yl]Cyclopentyl]Pent-3-Enoyl]Oxy}-3-[(9Z)-Tetradec-9-Enoyloxy]Propoxy](Hydroxy)Phosphoryl}Oxy)Propanoic Acid	PDC	0.65_814.3899m/z	0.65	814.3899m/z	0.47886	-1.0623	0.0069172	2.1601
(1R,3S,5Z)-5-{2-[(1R,3As,4E,7Ar)-1-[(2R,5R)-5,6-Dihydroxy-6-Methylheptan-2-Yl]-7A-Methyl-Octahydro-1H-Inden-4-Ylidene]Ethylidene}-4-Methylidenecyclohexane-1,3-Diol	PDC	18.80_887.6350m/z	18.8	887.6350m/z	3.615	1.854	0.0069316	2.1592
Lys-His-Arg	PDC	8.50_422.2621m/z	8.5	422.2621m/z	42.252	5.4009	0.0071845	2.1436
5,7-Dihydroxy-2-{3,4,5-Trihydroxy-2-[2,3,4-Trihydroxy-6-(3,5,7-Trihydroxy-3,4-Dihydro-2H-1-Benzopyran-2-Yl)Phenyl]Phenyl}-3-{[3,4,5-Trihydroxy-6-(Hydroxymethyl)Oxan-2-Yl]Oxy}-4H-Chromen-4-One	PDC	11.23_749.1311m/z	11.23	749.1311m/z	0.40722	-1.2961	0.007314	2.1358
3-Chloro-4-(4-Methylpiperidin-1-Yl)Aniline	PDC	7.43_189.0937m/z	7.43	189.0937m/z	0.41603	-1.2652	0.0078506	2.1051
Stearic Acid Ethyl Ester	PDC	16.41_351.2648m/z	16.41	351.2648m/z	3.3337	1.7371	0.0078823	2.1033
4-[2-Amino-4-(Methylsulfanyl)Butanamido]-2,2-Dioxo-2Lambda6-Thiabicyclo[3.1.0]Hexane-4,6-Dicarboxylic Acid	PDC	11.39_733.1186m/z	11.39	733.1186m/z	0.31518	-1.6658	0.0079275	2.1009
3-(2,6-Dimethylpiperidin-1-Yl)-5-{[(4-Methoxyphenyl)(Oxido)Methylidene]Amino}-1,2,3Lambda5-Oxadiazol-3-Ylium	PDC	10.69_678.3713m/z	10.69	678.3713m/z	2.5757	1.365	0.0087498	2.058
S-Lactoylglutathione	PDC	1.08_412.1373m/z	1.08	412.1373m/z	0.14575	-2.7784	0.0090451	2.0436
Phyllanthin	PDC	0.57_854.5036m/z	0.57	854.5036m/z	0.27533	-1.8608	0.010023	1.999
3-({[2-(3-{3-[({[({[5-(6-Amino-9H-Purin-9-Yl)-4-Hydroxy-3-(Phosphonooxy)Oxolan-2-Yl]Methoxy}(Hydroxy)Phosphoryl)Oxy](Hydroxy)Phosphoryl}Oxy)Methyl]-2-Hydroxy-3-Methylbutanamido}Propanamido)Ethyl]Sulfanyl}Carbonyl)-2-Methylidenebut-3-Enoic Acid	PDC	11.23_936.1028m/z	11.23	936.1028m/z	0.48078	-1.0565	0.010373	1.9841
5,5-Dimethyl-1,3-Dioxane-2-Ethanol	PDC	0.87_205.0812m/z	0.87	205.0812m/z	3.6189	1.8555	0.010529	1.9776
Phenol, 2-(3,7-Dimethyl-2,6-Octadienyl)-3-Methoxy-5-(2-Phenylethyl)-, (E)-	PDC	10.74_746.5144m/z	10.74	746.5144m/z	0.42885	-1.2215	0.01076	1.9682
8-Cyclopentyl-1,3-Dimethylxanthine	PDC	5.53_514.2873m/z	5.53	514.2873m/z	5.028	2.33	0.011539	1.9379
(2S)-2-{[(3Z)-5-[(1S,2R,3R,5S)-3,5-Dihydroxy-2-[(1E,3R)-3-Hydroxyoct-1-En-1-Yl]Cyclopentyl]Pent-3-Enoyl]Oxy}-3-Hydroxypropyl Octanoate	PDC	16.66_526.3497m/z	16.66	526.3497m/z	0.20447	-2.29	0.012357	1.9081
1-Palmitoyl-Sn-Glycero-3-Phosphocholine	PDC	8.87_540.3027m/z	8.87	540.3027m/z	2.7814	1.4758	0.012858	1.8908
5,7-Dihydroxy-8-[3,5,7-Trihydroxy-2-(3,4,5-Trihydroxyphenyl)-3,4-Dihydro-2H-1-Benzopyran-4-Yl]-2-(3,4,5-Trihydroxyphenyl)-3,4-Dihydro-2H-1-Benzopyran-3-Yl 3,4,5-Trihydroxybenzoate	PDC	9.32_801.1027m/z	9.32	801.1027m/z	0.34046	-1.5545	0.013299	1.8762
Ammeline	PDC	0.70_277.0882m/z	0.7	277.0882m/z	0.2785	-1.8442	0.013707	1.8631
Glu-Trp	PDC	6.23_366.1650m/z	6.23	366.1650m/z	3.7311	1.8996	0.013856	1.8584
N-Nitrohydroxylamine	PDC	0.49_179.0030m/z	0.49	179.0030m/z	0.37691	-1.4077	0.014178	1.8484
9,11,12A-Trihydroxy-2,3-Dimethoxy-8-(3-Methylbut-2-Enyl)-6,6A-Dihydrochromeno[3,4-B]Chromen-12-One	PDC	0.87_473.1190m/z	0.87	473.1190m/z	3.7284	1.8986	0.014282	1.8452
2-Methylbutyl 6-O-Pentofuranosylhexopyranoside	PDC	4.43_366.1650m/z	4.43	366.1650m/z	6.4304	2.6849	0.014296	1.8448
2-(4-Hydroxy-3-Methoxyphenyl)-1,3-Thiazolidine-4-Carboxylic Acid	PDC	9.27_528.1465m/z	9.27	528.1465m/z	3.0192	1.5942	0.015466	1.8106
2-(3,5-Dihydroxy-4-Methoxyphenyl)-5,7-Dihydroxy-4-Oxo-4H-Chromen-3-Yl 4-O-Acetyl-6-Deoxy-.Alpha.-L-Mannopyranoside	PDC	9.81_521.1277m/z	9.81	521.1277m/z	2.4312	1.2817	0.016346	1.7866
Pyridostigmine Cation	PDC	6.91_181.0966m/z	6.91	181.0966m/z	4.0115	2.0041	0.016987	1.7699
1-(3-Pyridinylmethyl)-3-Piperidinamine	PDC	16.92_405.2727m/z	16.92	405.2727m/z	2.1033	1.0727	0.017364	1.7603
4-Hydroxy-7-Methoxy-2-{[3,4,5-Trihydroxy-6-(Hydroxymethyl)Oxan-2-Yl]Oxy}-3,4-Dihydro-2H-1,4-Benzoxazin-3-One	PDC	11.04_764.2320m/z	11.04	764.2320m/z	2.3275	1.2188	0.018165	1.7408
2-(4-{3-[2-(Trifluoromethyl)-9,9A-Dihydro-4Ah-Thioxanthen-9-Ylidene]Propyl}Piperazin-1-Yl)Ethan-1-Ol	PDC	8.97_890.3904m/z	8.97	890.3904m/z	0.36238	-1.4644	0.01899	1.7215
Gly-Pro-Arg	PDC	0.82_176.0913m/z	0.82	176.0913m/z	2.6418	1.4015	0.020257	1.6934
24-Tert-Butyl-N-{1-[(Cyclopropanesulfonyl)Carbamoyl]-2-Ethenylcyclopropyl}-7-Methoxy-22,25-Dioxo-2,21-Dioxa-4,11,23,26-Tetraazapentacyclo[24.2.1.0^{3,12}.0^{5,10}.0^{18,20}]Nonacosa-3,5(10),6,8,11-Pentaene-27-Carboxamide	PDC	11.33_811.3093m/z	11.33	811.3093m/z	0.49815	-1.0053	0.020346	1.6915
N-Carboxyethyl-.Gamma.-Aminobutyric Acid	PDC	2.50_176.0912m/z	2.5	176.0912m/z	2.7603	1.4648	0.021733	1.6629
6-Aminohexyl-[7-(Benzylamino)-3-Isopropylpyrazolo[1,5-A]Pyrimidin-5-Yl]Amine	PDC	18.98_778.5740m/z	18.98	778.5740m/z	2.0697	1.0494	0.022144	1.6547
N-(5-Chloro-2-Hydroxyphenyl)-2-(Phenylthio)Acetamide	PDC	0.47_106.0105m/z	0.47	106.0105m/z	0.33819	-1.5641	0.022318	1.6514
2-Chloro-5-(Trifluoromethane)Sulfonylaniline	PDC	0.63_518.9451m/z	0.63	518.9451m/z	2.5418	1.3459	0.023044	1.6374
Val-His-Arg	PDC	10.25_821.4821m/z	10.25	821.4821m/z	0.40313	-1.3107	0.023925	1.6211
7-[(1R,2R,3R,5S)-3,5-Dihydroxy-2-[(1E,3S)-3-Hydroxyoct-1-En-1-Yl]Cyclopentyl]-N-[(2S,3R,4E)-1,3-Dihydroxyicos-4-En-2-Yl]-6-Oxoheptanamide	PDC	7.03_712.5755m/z	7.03	712.5755m/z	0.48152	-1.0543	0.024509	1.6107
6-(Benzoyloxy)-1-(Hexopyranosyloxy)-5-Hydroxy-7-Methyl-1,4A,5,6,7,7A-Hexahydrocyclopenta[C]Pyran-4-Carboxylic Acid	PDC	9.81_510.1683m/z	9.81	510.1683m/z	2.327	1.2185	0.024663	1.608
(3R)-3-[Di(Cyclobutyl)Amino]-8-Fluorochroman-5-Carboxamide	PDC	13.74_318.1745m/z	13.74	318.1745m/z	0.2633	-1.9252	0.024966	1.6027
Diethyl 5-Methyl-3-Phenyl-1H-Pyrrole-2,4-Dicarboxylate	PDC	0.70_315.1417m/z	0.7	315.1417m/z	0.10891	-3.1988	0.025645	1.591
3-Amino-2-(4-Chlorophenyl)-1-Thioxo-1,2,5,6,7,8-Hexahydro-4-Isoquinolinecarbonitrile	PDC	0.65_354.0234m/z	0.65	354.0234m/z	3.5062	1.8099	0.02569	1.5902
2-[2-(2-{2-[2-(2-{2-[5-Amino-2-(2-{2-[2-(2-{2-[5-Amino-2-(2-{3-Carbamoyl-2-[3-Carbamoyl-2-(Octa-2,4-Dienamido)Propanamido]Propanamido}-2-(4-Hydroxycyclohexyl)Acetamido)Pentanamido]-3-Hydroxybutanamido}-2-(4-Hydroxycyclohexyl)Acetamido)-2-(4-Hydroxycyclohexyl)Acetamido]-3-Hydroxybutanamido}-3-Phenylpropanamido)Pentanamido]-2-(4-Hydroxycyclohexyl)Acetamido}-3-Hydroxybutanamido)-2-(4-Hydroxycyclohex…	PDC	18.67_759.0694m/z	18.67	759.0694m/z	2.111	1.0779	0.026995	1.5687
.Beta.-D-Glucopyranoside, 1-Methyl-1-(4-Methyl-3-Cyclohexen-1-Yl)Ethyl 6-O-(6-Deoxy-.Alpha.-L-Mannopyranosyl)-	PDC	8.99_942.5284m/z	8.99	942.5284m/z	0.46763	-1.0966	0.028041	1.5522
2-[(5-Chloro-2-{[2-Methoxy-4-(Morpholin-4-Yl)Phenyl]Amino}Pyrimidin-4-Yl)Amino]-N-Methylbenzamide	PDC	1.01_491.1565m/z	1.01	491.1565m/z	0.097567	-3.3575	0.028072	1.5517
N,N-Diethyl-3-(4-Methyl-5-Sulfanyl-4H-1,2,4-Triazol-3-Yl)Benzenesulfonamide	PDC	9.81_670.2065m/z	9.81	670.2065m/z	3.0295	1.5991	0.029146	1.5354
Clomiphene	PDC	11.33_811.3793m/z	11.33	811.3793m/z	0.2636	-1.9236	0.029457	1.5308
(2S)-1-[(7Z,10Z,13Z,16Z)-Docosa-7,10,13,16-Tetraenoyloxy]-3-Hydroxypropan-2-Yl (15Z)-Tetracos-15-Enoate	PDC	12.41_799.6161m/z	12.41	799.6161m/z	4.0681	2.0243	0.029801	1.5258
{[(E)-[(4E)-5-Methanesulfinyl-1-{[3,4,5-Trihydroxy-6-({[(2E)-3-(4-Hydroxy-3,5-Dimethoxyphenyl)Prop-2-Enoyl]Oxy}Methyl)Oxan-2-Yl]Sulfanyl}Pent-4-En-1-Ylidene]Amino]Oxy}Sulfonic Acid	PDC	6.25_606.0756m/z	6.25	606.0756m/z	0.40349	-1.3094	0.030076	1.5218
(2E)-Hept-2-Ene	PDC	11.96_214.2523m/z	11.96	214.2523m/z	2.1615	1.112	0.031148	1.5066
Pyridazine, 3-[4-(2-Chloro-5-Fluorophenoxy)-1-Piperidinyl]-6-(5-Methyl-1,3,4-Oxadiazol-2-Yl)-	PDC	9.44_801.2025m/z	9.44	801.2025m/z	0.48386	-1.0473	0.032144	1.4929
Tafluprost (Free Acid)	PDC	9.86_843.3709m/z	9.86	843.3709m/z	2.676	1.4201	0.032688	1.4856
Primaquine	PDC	0.52_536.3718m/z	0.52	536.3718m/z	4.2465	2.0863	0.033584	1.4739
2-[13,17,18-Trihydroxy-2,10,14-Trioxo-5,21-Bis(3,4,5-Trihydroxybenzoyloxy)-7-[(3,4,5-Trihydroxybenzoyloxy)Methyl]-3,6,9,15-Tetraoxatetracyclo[10.7.1.1Â´,Â¸.0Â¹Â¶,Â²Â°]Henicosa-1(19),16(20),17-Trien-11-Yl]Acetic Acid	PDC	9.65_957.1170m/z	9.65	957.1170m/z	0.3932	-1.3467	0.033709	1.4723
3-[(12Z,17Z)-10,15,20-Tris(2-Carboxyethyl)-19-(Carboxymethyl)-5,9,14-Trimethyl-21,22,23,24-Tetraazapentacyclo[16.2.1.1Â³,Â¶.1Â¸,Â¹Â¹.1Â¹Â³,Â¹Â¶]Tetracosa-1,3(24),4,8,10,12,14,16(22),17,19-Decaen-4-Yl]Propanoic Acid	PDC	12.52_739.2375m/z	12.52	739.2375m/z	2.3654	1.2421	0.03525	1.4528
6,7,8,11,12,13,22-Heptahydroxy-3,16-Dioxo-23-(3,4,5-Trihydroxybenzoyloxy)-2,17,20-Trioxatetracyclo[17.3.1.0Â´,Â¹.0Â¹Â°,Â¹Âµ]Tricosa-4,6,8,10(15),11,13-Hexaen-21-Yl 3,4,5-Trihydroxybenzoate	PDC	19.46_787.1008m/z	19.46	787.1008m/z	6.608	2.7242	0.038569	1.4138
5-[(2Z,6E,10E,14E,18Z)-3,7,11,15,19,23-Hexamethyltetracosa-2,6,10,14,18,22-Hexaen-1-Yl]-3-Methoxy-6-Methylbenzene-1,2,4-Triol	PDC	17.05_617.3980m/z	17.05	617.3980m/z	0.14067	-2.8296	0.039354	1.405
5,7-Dihydroxy-2-Phenyl-6-[3,4,5-Trihydroxy-6-(Hydroxymethyl)Oxan-2-Yl]-8-(3,4,5-Trihydroxyoxan-2-Yl)Chromen-4-One	PDC	9.81_513.1385m/z	9.81	513.1385m/z	4.6953	2.2312	0.040836	1.389
5-{[4-(Acetyloxy)-5-{[4-(Acetyloxy)-5-{[4,5-Bis(Acetyloxy)-6-Methyloxan-2-Yl]Oxy}-6-Methyloxan-2-Yl]Oxy}-6-Methyloxan-2-Yl]Oxy}-11-Hydroxy-2,15-Dimethyl-14-(5-Oxo-2,5-Dihydrofuran-3-Yl)Tetracyclo[8.7.0.0^{2,7}.0^{11,15}]Heptadecan-13-Yl Acetate	PDC	11.74_1029.4418m/z	11.74	1029.4418m/z	2.7681	1.4689	0.043005	1.3665
(1S,2R)-2-(Diethylamino)-1-Phenyl-1-Propanol	PDC	4.32_246.1262m/z	4.32	246.1262m/z	4.0452	2.0162	0.043519	1.3613
Cyclopentaneheptanoic Acid, 2-[5-(2-Fluorophenyl)-3-Hydroxy-4-Pentyn-1-Yl]-3,5-Dihydroxy-, Methyl Ester, (1R,2R,3R,5S)-	PDC	11.28_841.4680m/z	11.28	841.4680m/z	0.49483	-1.015	0.047126	1.3267
Yaequinolon	PDC	12.12_916.4730m/z	12.12	916.4730m/z	3.1069	1.6355	0.04731	1.325
.Beta.-D-Glucopyranosyl-(1->2)-6-O-((2E)-2-Methylbut-2-Enoyl)-.Alpha.-D-Glucopyranosyl .Beta.-D-Glucopyranosyl-(1->2)-6-O-((2E)-2-Methylbut-2-Enoyl)-D-Glucopyranoside	PDC	7.08_844.3130m/z	7.08	844.3130m/z	0.47264	-1.0812	0.047647	1.322
4-Quinazolinamine, 2-(Hexahydro-4-Methyl-1H-1,4-Diazepin-1-Yl)-6,7-Dimethoxy-N-[1-(Phenylmethyl)-4-Piperidinyl]-	PDC	11.23_998.6439m/z	11.23	998.6439m/z	0.38998	-1.3585	0.048547	1.3138
Blood Group A Tetrasaccharide	PDC	13.03_724.2839m/z	13.03	724.2839m/z	2.5054	1.325	0.048763	1.3119
7,8,9,12,13,14,25,26,27,30,31,32,35,36,37-Pentadecahydroxy-46-{6,7,13,14-Tetrahydroxy-3,10-Dioxo-2,9-Dioxatetracyclo[6.6.2.0Â´,Â¹Â¶.0Â¹Â¹,Â¹Âµ]Hexadeca-1(15),4,6,8(16),11,13-Hexaen-5-Yl}-3,18,21,41,43-Pentaoxanonacyclo[27.13.3.1Â³Â¸,Â´Â².0Â²,Â²Â°.0Âµ,Â¹Â°.0Â¹Â¹,Â¹Â¶.0Â²Â³,Â²Â¸.0Â³Â³,Â´Âµ.0Â³Â´,Â³Â¹]Hexatetraconta-5,7,9,11,13,15,23(28),24,26,29,31,33(45),34,36,38-Pentadecaene-4,17,22…	PDD	14.46_414.3568m/z	14.46	414.3568m/z	0.040303	-4.633	8.9075e-08	7.0502
3-Bromo-N-Cyclohexylbenzenesulfonamide	PDD	0.79_652.0521m/z	0.79	652.0521m/z	2.2399	1.1634	7.7576e-06	5.1103
1,2-Dioleoyl-Sn-Glycero-3-Phosphoethanolamine-N,N-Dimethyl	PDD	19.35_785.5869m/z	19.35	785.5869m/z	2.4355	1.2842	8.2162e-06	5.0853
Trimethyl(2-{[(2R)-3-(Octadecanoyloxy)-2-{[(5Z,8Z,11Z)-13-(3-Pentyloxiran-2-Yl)Trideca-5,8,11-Trienoyl]Oxy}Propyl Phosphono]Oxy}Ethyl)Azanium	PDD	17.84_864.5523m/z	17.84	864.5523m/z	2.8612	1.5166	3.0435e-05	4.5166
2,4,6-Tribromophenol	PDD	6.99_366.7356m/z	6.99	366.7356m/z	3.0044	1.5871	0.00010254	3.9891
[(2S)-2,3-Dihydroxypropoxy][(2R)-2-{[(5Z,7Z,10Z,13Z,16Z,19Z)-4-Hydroxydocosa-5,7,10,13,16,19-Hexaenoyl]Oxy}-3-(Octadecanoyloxy)Propoxy]Phosphinic Acid	PDD	17.81_839.5434m/z	17.81	839.5434m/z	2.2078	1.1426	0.00011474	3.9403
Diclofensine	PDD	1.38_286.0541m/z	1.38	286.0541m/z	2.7439	1.4562	0.00013452	3.8712
(2-Aminoethoxy)[(2R)-3-(Icosanoyloxy)-2-{[(6E,8Z,11Z,14Z)-5-Oxoicosa-6,8,11,14-Tetraenoyl]Oxy}Propoxy]Phosphinic Acid	PDD	19.06_827.5898m/z	19.06	827.5898m/z	2.3875	1.2555	0.0001889	3.7238
3-(Boc-Amino)Propyl Bromide	PDD	0.61_260.0259m/z	0.61	260.0259m/z	4.0661	2.0237	0.00044039	3.3562
3-{[4,5-Dihydroxy-6-({[(2E)-3-(4-Hydroxyphenyl)Prop-2-Enoyl]Oxy}Methyl)-3-{[3,4,5-Trihydroxy-6-(Hydroxymethyl)Oxan-2-Yl]Oxy}Oxan-2-Yl]Oxy}-7-Hydroxy-2-(4-Hydroxyphenyl)-5-{[3,4,5-Trihydroxy-6-(Hydroxymethyl)Oxan-2-Yl]Oxy}-1Î»Â´-Chromen-1-Ylium	PDD	11.28_936.2894m/z	11.28	936.2894m/z	0.49963	-1.0011	0.00061377	3.212
4,6,11,13,18,20-Hexahydroxy-3,5,7,10,12,14,17,19,21-Nonaoxa-4Lambda5,6Lambda5,11Lambda5,13Lambda5,18Lambda5,20Lambda5-Hexaphosphatetracyclo[14.5.0.0^{2,8}.0^{9,15}]Henicosane-4,6,11,13,18,20-Hexone	PDD	9.34_588.8289m/z	9.34	588.8289m/z	4.3087	2.1073	0.00090747	3.0422
(2-{[(2R)-2-[(11Z)-Icos-11-Enoyloxy]-3-(Pentadecanoyloxy)Propyl Phosphonato]Oxy}Ethyl)Trimethylazanium	PDD	19.46_791.6253m/z	19.46	791.6253m/z	2.6815	1.423	0.00092706	3.0329
[(2R)-2-{[(5E)-7-[(1R,2R,3R,5S)-3,5-Dihydroxy-2-[(1E,3S)-3-Hydroxyoct-1-En-1-Yl]Cyclopentyl]Hept-5-Enoyl]Oxy}-3-(Docosanoyloxy)Propoxy]Phosphonic Acid	PDD	17.57_853.5569m/z	17.57	853.5569m/z	3.0381	1.6032	0.0010682	2.9713
N-(3-Bromophenyl)-7H-Purin-6-Amine	PDD	9.27_600.9832m/z	9.27	600.9832m/z	2.595	1.3757	0.0015729	2.8033
(2-{[(2S,3R,4E)-2-[(5Z,7R,8E,10Z,13Z,15E,17S,19Z)-7,17-Dihydroxydocosa-5,8,10,13,15,19-Hexaenamido]-3-Hydroxyicos-4-En-1-Yl Phosphono]Oxy}Ethyl)Trimethylazanium	PDD	17.81_857.5778m/z	17.81	857.5778m/z	5.4606	2.4491	0.0023206	2.6344
(2-{[(2S,3R,4E)-3-Hydroxy-2-[(6E,8E,11E)-5-Hydroxyicosa-6,8,11-Trienamido]Icos-4-En-1-Yl Phosphono]Oxy}Ethyl)Trimethylazanium	PDD	12.17_779.6085m/z	12.17	779.6085m/z	2.1852	1.1278	0.003157	2.5007
[(2R)-2-{[(9S,10S,12Z)-9,10-Dihydroxyoctadec-12-Enoyl]Oxy}-3-[(12-Methyltetradecanoyl)Oxy]Propoxy][(2S)-2,3-Dihydroxypropoxy]Phosphinic Acid	PDD	18.25_784.5346m/z	18.25	784.5346m/z	2.5052	1.3249	0.0037984	2.4204
2-({1-[2-(2-{[1-(2-Amino-3-Methylbutanoyl)Pyrrolidin-2-Yl]Formamido}-3-Carbamoylpropanamido)-4-Methylpentanoyl]Pyrrolidin-2-Yl}Formamido)-N-{1-[(1-Carbamoyl-2-Phenylethyl)Carbamoyl]-4-[(Diaminomethylidene)Amino]Butyl}Pentanediamide	PDD	11.96_969.5624m/z	11.96	969.5624m/z	0.36178	-1.4668	0.0085898	2.066
8-[(2E)-3,7-Dimethylocta-2,6-Dien-1-Yl]-1-{8-[(2E)-3,7-Dimethylocta-2,6-Dien-1-Yl]-2-Hydroxy-7-Methoxy-3-Methyl-9H-Carbazol-1-Yl}-7-Methoxy-3-Methyl-9H-Carbazol-2-Ol	PDD	11.36_757.4558m/z	11.36	757.4558m/z	0.49364	-1.0185	0.0091922	2.0366
2-Chloro-N-(5-Chloro-2,4-Dimethoxyphenyl)Acetamide	PDD	5.48_544.0575m/z	5.48	544.0575m/z	2.8238	1.4977	0.0092586	2.0335
(2S)-3-[(4Z,7Z,10Z,13Z,16Z,19Z)-Docosa-4,7,10,13,16,19-Hexaenoyloxy]-2-[(4Z,7Z,10Z,13Z,16Z)-Docosa-4,7,10,13,16-Pentaenoyloxy]Propyl Tetracosanoate	PDD	11.74_1029.8592m/z	11.74	1029.8592m/z	4.1781	2.0629	0.0097273	2.012
Vinblastine	PDD	2.53_417.2088m/z	2.53	417.2088m/z	2.0951	1.067	0.011321	1.9461
(2-Aminoethoxy)[(2R)-2-{[(6E,8E,11E)-5-Hydroxyicosa-6,8,11-Trienoyl]Oxy}-3-(Pentadecanoyloxy)Propoxy]Phosphinic Acid	PDD	18.35_761.5429m/z	18.35	761.5429m/z	2.19	1.1309	0.011345	1.9452
Amino 2-Amino-4-Carbamoylbutanoate	PDD	0.72_184.0693m/z	0.72	184.0693m/z	0.34696	-1.5271	0.012039	1.9194
Acacioside A	PDD	7.74_481.7599m/z	7.74	481.7599m/z	4.0227	2.0082	0.012471	1.9041
1-O-((3.Beta.,5.Xi.,9.Xi.,18.Xi.)-3-(.Beta.-D-Glucopyranuronosyloxy)-23-Hydroxy-28-Oxoolean-12-En-28-Yl)-.Beta.-D-Glucopyranose	PDD	11.36_811.4511m/z	11.36	811.4511m/z	0.4808	-1.0565	0.013326	1.8753
N-[(2S,3R,4E)-1-{[(2R,4R,5S,6R)-5-{[(2S,3R,4R,5R,6R)-5-{[(2S,3R,4R,5R,6R)-3-Acetamido-5-Hydroxy-6-(Hydroxymethyl)-4-{[(2R,3R,4S,5R,6R)-3,4,5-Trihydroxy-6-(Hydroxymethyl)Oxan-2-Yl]Oxy}Oxan-2-Yl]Oxy}-3,4-Dihydroxy-6-(Hydroxymethyl)Oxan-2-Yl]Oxy}-3,4-Dihydroxy-6-(Hydroxymethyl)Oxan-2-Yl]Oxy}-3-Hydroxyoctadec-4-En-2-Yl]Hexadecanamide	PDD	17.19_636.3640m/z	17.19	636.3640m/z	2.1778	1.1228	0.01429	1.845
Chlorpyrifos-Oxon	PDD	11.60_688.8846m/z	11.6	688.8846m/z	0.36461	-1.4556	0.018177	1.7405
(2-{[(2R)-2-{[(5E)-7-[(1R,2R,3R,5S)-3,5-Dihydroxy-2-[(1E,3S)-3-Hydroxyoct-1-En-1-Yl]Cyclopentyl]Hept-5-Enoyl]Oxy}-3-[(10Z,13Z,16Z)-Tricosa-10,13,16-Trienoyloxy]Propyl Phosphono]Oxy}Ethyl)Trimethylazanium	PDD	12.60_923.6269m/z	12.6	923.6269m/z	2.8211	1.4963	0.026115	1.5831
2-(3,4-Dihydroxyphenyl)-5,7-Dihydroxy-3-{[(2S,3R,4S,5S,6R)-3,4,5-Trihydroxy-6-(Hydroxymethyl)Oxan-2-Yl]Oxy}-4H-Chromen-4-One; [(2R,3S,4S,5R,6R)-3,4,5-Trihydroxy-6-{[(2R,3S,4S,5R,6R)-3,4,5,6-Tetrahydroxyoxan-2-Yl]Methoxy}Oxan-2-Yl]Methyl (2E)-3-(4-Hydroxyphenyl)Prop-2-Enoate	PDD	11.23_936.2277m/z	11.23	936.2277m/z	0.4682	-1.0948	0.026607	1.575
6-O-Hexopyranosyl-1-O-((2,6,6-Trimethylcyclohexa-1,3-Dien-1-Yl)Carbonyl)Hexopyranose	PDD	11.28_998.4423m/z	11.28	998.4423m/z	0.4363	-1.1966	0.033014	1.4813
(2-{[(2S,3R)-2-[(9S,10S,12Z)-9,10-Dihydroxyoctadec-12-Enamido]-3-Hydroxynonadecyl Phosphono]Oxy}Ethyl)Trimethylazanium	PDD	19.08_799.5932m/z	19.08	799.5932m/z	3.3787	1.7564	0.035982	1.4439
2-Chloro-N-{[5-(4-Chlorophenyl)-1,3,4-Oxadiazol-2-Yl]Methyl}-N-Cyclopropylacetamide	PDD	1.33_326.0457m/z	1.33	326.0457m/z	0.24565	-2.0254	0.045227	1.3446
