## Supplementary material for "ALDH2 Knockout Induces Dysregulation of Arginine biosynthesis in SKBR-3 Breast Cancer Cells": Metabolites with VIP more than 1

### Sheet: Sheet1
Ontology Level	Metabolites	RT - Mass	SK-KO Median	SK-KO IQR	SK-C Median	SK-C IQR	VIP	p-value**	Fold Change***
OL_1	L-Glutathione reduced	1.01_307.0830n	7.63506e+06	564619	8.34883e+06	458263	1.31167	0.0112637	-1.09349
OL_1	16-Hydroxy hexadecanoic acid	14.98_317.2076m/z	2228.94	718.414	1160.89	340.541	1.8206	0.00477827	1.92002
OL_1	4-Guanidinobutyric acid	0.89_146.0919m/z	1076.74	289.21	1512	342.048	1.67522	0.00477827	-1.40425
OL_1	6-Oxopiperidine-2-carboxylic	2.55_144.0652m/z	4445.27	440.447	3923.54	835.496	1.1983	0.0710419	1.13297
OL_1	7alpha-hydroxy-3-oxo-4-cholestenoic acid	14.92_453.2967m/z	3783.08	1145	1346.42	953.728	1.90029	0.00477827	2.80975
OL_1	7alpha-Hydroxy-4-cholesten-3-one	16.90_400.3332n	284352	92427	256500	44225	1.10864	0.0710419	1.10858
OL_1	7-Dehydrocholesterol	16.71_367.3345m/z	5480.57	3780	4937.78	1333	1.09336	0.718326	1.10992
OL_1	Acetyl-DL-carnitine	0.94_204.1228m/z	1.62962e+06	286610	1.29645e+06	405453	1.16661	0.0710419	1.25699
OL_1	Adenosine	2.38_268.1037m/z	1.66678e+06	299710	2.11527e+06	702358	1.17261	0.0859692	-1.26908
OL_1	Arginine	0.61_175.1186m/z	177009	8564	135184	16184	1.72866	0.00592562	1.30939
OL_1	Butanoylcarnitine	3.55_232.1540m/z	107177	12962	153584	18764	1.78474	0.00477827	-1.43299
OL_1	Calcitriol	15.10_416.3279n	13131.8	7865	9486.88	5353	1.37028	0.0480074	1.38421
OL_1	Chenodeoxycholic acid glycine	13.82_449.3128n	5744.44	1713	3122.51	1511	1.6669	0.0112637	1.83969
OL_1	Citicoline	0.74_488.1051n	5473.67	2545	2397.29	1178	1.51234	0.0171993	2.28327
OL_1	Creatine	0.68_131.0692n	301176	15054	327449	32346	1.42075	0.00477827	-1.08723
OL_1	Cyclic AMP	2.74_330.0591m/z	2681.36	487.135	2085.25	540.491	1.25351	0.0859692	1.28587
OL_1	Decanoyl-L-carnitine	10.98_316.2469m/z	0	0	108.577	120.461	1.34752	0.0249977	0
OL_1	Dimethylglycine	0.63_103.0633n	12985	1278	8430.71	1024	1.99887	0.00477827	1.5402
OL_1	DL-2-Aminoadipic acid	0.82_144.0650m/z	2006.17	530.285	1562.18	688.929	1.01239	0.148609	1.28421
OL_1	DL-Leucine	1.69_132.1017m/z	5.15921e+06	356983	4.75239e+06	212593	1.63694	0.0139276	1.0856
OL_1	DL-Methionine sulfoxide	1.06_165.0456n	36393.6	19555	36785.9	24114	1.01503	0.796467	-1.01078
OL_1	Dodecanoylcarnitine	12.33_344.2783m/z	0	0	1274.59	410.564	1.98819	0.00354689	0
OL_1	Galactose	0.61_180.0631n	727304	66088	1.01164e+06	88117	1.83153	0.00477827	-1.39095
OL_1	Glycerophosphocholine	0.63_258.1096m/z	235961	55715	100763	37075	1.9034	0.00477827	2.34174
OL_1	Glycyl-Isoleucine	3.44_189.1227m/z	1790.66	413.192	1375.83	700.825	1.04872	0.386127	1.30151
OL_1	Glycylvaline	1.50_175.1072m/z	3958.96	574.763	1416.5	119.677	2.00956	0.00477827	2.79489
OL_1	Hexadecanoylcarnitine	14.14_400.3411m/z	4006.7	1688	97947.1	36255	1.99169	0.00477827	-24.4458
OL_1	Hexanoylcarnitine	6.39_260.1853m/z	2083.95	732.062	3195.63	855.92	1.74044	0.00477827	-1.53345
OL_1	Hydroxybutyrylcarnitine	1.21_248.1483m/z	6825.99	683.679	4215.14	699.888	1.90853	0.00477827	1.6194
OL_1	Iminodiacetic acid	0.94_134.0444m/z	36749.3	3336	63723.9	7717	1.96545	0.00477827	-1.73402
OL_1	Indoleacetaldehyde	4.20_159.0681n	1537.57	236.868	1222.35	274.299	1.50748	0.0171993	1.25788
OL_1	Isoleucyl-Leucine	5.75_245.1850m/z	6662.88	1197	4802.23	1343	1.32991	0.0261014	1.38745
OL_1	L-Alloisoleucine	1.71_131.0940n	2972.88	587.858	2321.17	506.223	1.46679	0.0171993	1.28077
OL_1	L-Carnitine	0.65_162.1122m/z	242990	80328	353365	68068	1.69302	0.0171993	-1.45424
OL_1	L-Citrulline	0.63_175.0954n	698.701	320.885	2132.92	498.279	1.86871	0.00477827	-3.05269
OL_1	Leucyl-Leucine	6.09_245.1851m/z	12772.4	6107	9085.71	2341	1.17832	0.148609	1.40577
OL_1	L-Glutamic acid	0.63_148.0601m/z	704032	93331	798344	153689	1.41089	0.0584956	-1.13396
OL_1	Linoleyl carnitine	13.92_424.3412m/z	0	0	1493.2	1091	1.76037	0.00300875	0
OL_1	L-Phenylalanine	3.07_165.0788n	4.79097e+06	423395	4.01389e+06	173066	1.90898	0.00477827	1.1936
OL_1	L-Proline	0.70_115.0631n	1.66364e+06	113097	1.25449e+06	138716	1.99494	0.00477827	1.32615
OL_1	L-Serine	0.96_88.0392m/z	2742.41	246.303	4106.61	394.17	1.91619	0.00477827	-1.49745
OL_1	Lumichrome	8.82_242.0793n	16878.9	4784	13311	4366	1.463	0.0261014	1.26804
OL_1	Lysyl-Leucine	1.28_260.1959m/z	7088	5189	2727.03	4336	1.12127	0.287527	2.59917
OL_1	Methylthioadenosine	4.76_298.0963m/z	366750	20044	174287	83918	2.00035	0.00477827	2.10429
OL_1	Myristoyl-L-carnitine	13.38_372.3094m/z	1082.38	398.198	27015.9	7645	2.0181	0.00477827	-24.9598
OL_1	N6-Acetyl-L-lysine	0.94_189.1225m/z	761.169	75.7202	498.471	199.294	1.26825	0.0392831	1.52701
OL_1	N-Acetylaspartylglutamic acid	1.64_327.0789m/z	4622.73	891.1	6258.97	732.289	1.63472	0.0090997	-1.35396
OL_1	N-Acetyl-beta-alanine	1.31_132.0651m/z	1316.38	209.403	1547.39	178.405	1.41015	0.021207	-1.17549
OL_1	N-Acetyl-L-aspartic acid	0.96_175.0478n	204518	15018	314519	33972	1.99082	0.00477827	-1.53786
OL_1	N-Acetyl-L-glutamic acid	1.38_189.0634n	758460	32558	595546	23467	1.94829	0.00477827	1.27355
OL_1	N-Acetylthreonine	1.31_144.0651m/z	4016.6	575.997	3814.33	252.731	1.21395	0.176693	1.05303
OL_1	Nicotinamide	1.13_123.0550m/z	226822	41431	211081	48185	1.19964	0.287527	1.07457
OL_1	Octadecanoylcarnitine	14.76_428.3725m/z	4553.93	1534	18039.3	4908	1.9894	0.00477827	-3.96125
OL_1	Octanoyl-L-carnitine	9.09_288.2161m/z	62.4162	63.6328	229.87	162.358	1.42999	0.021207	-3.68286
OL_1	Oleoylcarnitine	14.33_426.3568m/z	2706.73	1057	28763	10145	2.00565	0.00477827	-10.6265
OL_1	Oxidized glutathione	1.84_307.0824m/z	609498	155991	793773	219192	1.14101	0.0392831	-1.30234
OL_1	Palmitoylethanolamide	15.74_299.2814n	8030.04	1271	6309.06	1025	1.66098	0.0112637	1.27278
OL_1	Pantothenate	3.89_219.1105n	2.73752e+06	240338	2.20642e+06	160963	1.9057	0.00477827	1.2407
OL_1	Phenylacetylglycine	5.69_193.0737n	140243	25173	124229	18968	1.3886	0.0710419	1.12891
OL_1	Phosphorylcholine	0.72_183.0655n	1.76666e+06	382479	2.46247e+06	726032	1.52788	0.0112637	-1.39385
OL_1	Proline betaine	0.96_144.1015m/z	1116.99	378.52	898.962	431.935	1.20936	0.0392831	1.24254
OL_1	Propionyl Glycine	1.64_154.0469m/z	938.761	442.045	1182.57	406.341	1.30189	0.103626	-1.25972
OL_1	Propionyl-L-carnitine	1.96_218.1385m/z	518481	40735	408278	48042	1.76158	0.0090997	1.26992
OL_1	pseudouridine	0.94_244.0684n	17236.8	1721	13692.3	1657	1.62698	0.00734539	1.25887
OL_1	Pterine	1.81_164.0562m/z	4985.63	2226	7387.97	4196	1.35526	0.124379	-1.48185
OL_1	S-Adenosylmethionine	0.72_399.1434m/z	25495.3	1903	23777.9	5017	1.06464	0.124379	1.07223
OL_1	Spermine	0.59_202.2154n	19057	11852	58583.9	21592	1.77861	0.00477827	-3.07414
OL_1	Stearoylethanolamide	16.33_327.3128n	17245.1	5190	11049.6	3039	1.60984	0.0112637	1.5607
OL_1	Thiamine	0.68_265.1107m/z	11093.8	2529	14990.4	2981	1.7266	0.00477827	-1.35124
OL_1	Threonine	0.61_119.0580n	40265.3	3289	45992	6134	1.39956	0.0320588	-1.14222
OL_1	Thymine	2.01_127.0498m/z	40.043	37.7946	139.485	65.5958	1.56788	0.0139276	-3.48337
OL_1	Tiglylcarnitine	4.46_244.1534m/z	5476.87	670.794	4356.86	404.306	1.52367	0.0139276	1.25707
OL_1	Uracil	0.96_113.0342m/z	1329.17	222.311	2248.93	305.11	1.77801	0.00477827	-1.69198
OL_1	Ureidosuccinic acid	0.79_177.0499m/z	0	54.4803	659.793	195.316	1.7701	0.00497076	0
OL_2a	(R)C(S)S-Alliin	1.01_142.0317m/z	3066.02	527.507	3377.27	668.961	1.03872	0.0859692	-1.10152
OL_2a	15-Tetracosenoic acid	17.97_405.3118m/z	0	59.6268	249.039	286.79	1.32166	0.029143	0
OL_2a	1-Aminocyclopropanecarboxylic acid	0.63_101.0476n	23291.2	1607	27405.6	5471	1.49503	0.0171993	-1.17665
OL_2a	1-Deoxy-D-glucitol	0.74_184.1181m/z	534.648	257.089	1316.47	492.916	1.44674	0.00592562	-2.46231
OL_2a	1-Methyladenosine	3.70_282.1187m/z	1557.7	835.697	1900.97	1393	1.16936	0.176693	-1.22037
OL_2a	2,6-Dihydroxypyridine	1.59_129.0656m/z	1737.05	149.335	1308.49	384.494	1.62049	0.0090997	1.32752
OL_2a	2-[[(2S)-2-amino-4-methyl-1-oxopentyl]amino]acetic acid	2.63_189.1225m/z	529.594	174.544	396.497	69.0948	1.02295	0.0710419	1.33568
OL_2a	27-Hydroxycholesterol	16.22_385.3456m/z	1764.89	593.273	679.748	526.599	1.55842	0.0112637	2.59639
OL_2a	2-Hydroxystearate	16.46_339.2285m/z	10295.9	4723	13053.4	5609	1.29283	0.208994	-1.26783
OL_2a	3-Hydroxyglutarate	1.23_131.0335m/z	462.826	127.771	68.5009	94.2907	1.79085	0.00475447	6.75649
OL_2a	3-Hydroxyhexadecanoylcarnitine	13.65_398.3252m/z	116.374	338.984	13377.5	3316	1.99605	0.00454321	-114.953
OL_2a	3-Hydroxyisovaleric acid	2.99_141.0518m/z	340.473	97.0352	221.969	51.2501	1.69622	0.00477827	1.53387
OL_2a	4-Acetamidobutanoic acid	2.22_146.0809m/z	12523.2	1960	9899.34	919.774	1.54733	0.021207	1.26505
OL_2a	5-(2-Hydroxyethyl)-4-methylthiazole	3.09_144.0474m/z	339.935	394.861	504.025	572.272	1.05068	0.124379	-1.48271
OL_2a	5-Aminolevulinate	0.61_131.0579n	1091.12	223.658	1500.15	706.281	1.18187	0.0392831	-1.37488
OL_2a	5-Aminopentanoic acid	0.72_100.0753m/z	531.251	141.404	695.505	237.566	1.24892	0.0710419	-1.30918
OL_2a	7alpha-Hydroxycholesterol	17.19_425.3381m/z	28834.1	7689	24486.1	7454	1.26206	0.0480074	1.17757
OL_2a	7alpha-Hydroxycholesterol	16.97_425.3380m/z	9219.81	2161	8164.98	923.319	1.43682	0.0710419	1.12919
OL_2a	7-Methylguanine	1.26_166.0718m/z	387.346	330.614	682.048	248.579	1.05303	0.0710419	-1.76082
OL_2a	Aconitic acid	1.31_139.0022m/z	1168.77	384.789	877.704	273.222	1.41129	0.0261014	1.33162
OL_2a	Ala-Ala-Ala	0.68_249.1547m/z	217.997	175.128	907.318	361.889	1.66109	0.0090997	-4.16207
OL_2a	Alanyltyrosine	2.71_253.1174m/z	148.074	125.768	84.3936	90.8564	1.17776	0.103394	1.75456
OL_2a	Butenylcarnitine	2.61_262.1641m/z	14894	2067	11179	821.959	1.88727	0.00477827	1.33232
OL_2a	Cytidine monophosphate	1.04_669.0931m/z	572.297	1854	2282.11	2400	1.2051	0.0838801	-3.98763
OL_2a	Deoxyguanosine	3.39_267.0966m/z	3607.69	609.857	5595.46	1086	1.81075	0.00477827	-1.55098
OL_2a	Dihomo-gamma-linolenic acid	16.35_329.2442m/z	15574.8	5894	16907.2	7658	1.02317	0.718326	-1.08555
OL_2a	Dimethylmalonic acid	3.55_133.0491m/z	1054.36	199.775	1581.13	269.639	1.62557	0.00592562	-1.49962
OL_2a	Diosgenin	16.59_415.3197m/z	988.46	240.732	697.585	301.739	1.0836	0.148609	1.41697
OL_2a	Docosahexaenoic acid	15.76_351.2285m/z	2922.99	1088	1209.85	382.027	1.81573	0.00477827	2.41599
OL_2a	Docosatrienoic acid	16.82_357.2755m/z	1768.94	998.265	1207.76	741.714	1.42765	0.0320588	1.46464
OL_2a	D-Ribose-5-phosphate	0.91_263.0517m/z	0	0	1101.54	1512	1.39365	0.00444162	0
OL_2a	Erythritol	0.65_145.0468m/z	3359.48	826.437	2322.06	483.076	1.64614	0.0112637	1.44676
OL_2a	Gamma-glutamylvaline	3.49_211.1069m/z	1298.69	401.051	1248.56	223.35	1.0238	0.334249	1.04015
OL_2a	Glucosaminate	1.01_178.0704m/z	37776.6	13028	38915	31421	1.12355	0.958815	-1.03014
OL_2a	Glutamine	0.68_129.0655m/z	3642.28	313.72	4061.63	990.746	1.41545	0.00734539	-1.11513
OL_2a	Glutarate	2.53_115.0387m/z	3092.33	599.424	2536.94	353.563	1.41456	0.0480074	1.21892
OL_2a	Glycyl-Glutamate	0.87_205.0812m/z	172.074	215.466	0	57.5992	1.28248	0.029143
OL_2a	Glycyl-Threonine	0.63_159.0760m/z	0	0	255.103	176.699	1.69739	0.00354689	0
OL_2a	Histidine	0.96_178.0589m/z	120.881	172.36	491.719	202.673	1.81037	0.00468346	-4.06781
OL_2a	Hydroxycotinine	1.13_206.1018m/z	1034.95	1758	691.715	1107	1.12041	0.498959	1.49621
OL_2a	Inosine	2.50_268.0803n	200762	70925	148295	72197	1.40354	0.0859692	1.3538
OL_2a	L-Arabitol	0.63_175.0572m/z	1548.57	173.62	1874.7	343.334	1.46042	0.0139276	-1.2106
OL_2a	L-Asparagine	0.94_115.0498m/z	2122.36	565.682	1685.84	155.437	1.55538	0.0112637	1.25894
OL_2a	Leucyl-Alanine	2.53_203.1383m/z	751.753	360.42	539.777	395.318	1.01737	0.334249	1.39271
OL_2a	L-Gulonic acid	0.79_196.0576n	1782.16	317.534	3267.17	732.018	1.82521	0.00477827	-1.83326
OL_2a	L-Homocysteic acid	0.74_184.0280m/z	872.959	614.255	1564.19	833.72	1.3637	0.0171993	-1.79182
OL_2a	L-Tryptophan	4.20_204.0897n	5933.08	1265	4848.36	695.315	1.35967	0.0392831	1.22373
OL_2a	L-Tyrosine	1.43_181.0737n	3359.89	843.251	2456.18	731.179	1.27915	0.0392831	1.36794
OL_2a	Ornithine	0.57_155.0786m/z	32.4357	36.3808	765.824	29.6172	1.24685	0.183883	1.45327
OL_2a	Mevalonolactone	3.07_95.0490m/z	11886.6	1325	10255.8	726.282	1.8365	0.00477827	1.15901
OL_2a	Muramic acid	1.23_234.0962m/z	23207.5	15465	15520.4	14138	1.06734	0.148609	1.49529
OL_2a	N2-gamma-Glutamylglutamine	0.77_276.1180m/z	1360.92	776.655	401.171	362.913	1.66369	0.00477827	3.39238
OL_2a	N-Acetylcysteine	2.17_146.0265m/z	1074.85	578.836	930.767	708.349	1.20909	0.386127	1.1548
OL_2a	N-Acetylglucosamine	0.82_204.0861m/z	11780.9	1908	9936.93	1169	1.14277	0.124379	1.18557
OL_2a	N-Acetylleucine	6.45_174.1119m/z	387.888	40.1472	278.288	67.8176	1.34886	0.0320588	1.39383
OL_2a	N-Acetylvaline	4.69_160.0963m/z	2071.26	377.155	1439.26	247.243	1.84173	0.00477827	1.43911
OL_2a	N-Carboxyethyl-gamma-	0.82_176.0913m/z	711.343	717.683	295.212	318.372	1.39985	0.124124	2.4096
OL_2a	N-Formylmethionine	4.64_160.0422m/z	1869.74	1009	1232.29	295.932	1.40862	0.0171993	1.51729
OL_2a	Nicotinuric acid	2.04_198.0870m/z	50564.3	12978	45914.1	9377	1.30177	0.0584956	1.10128
OL_2a	N-Methyl-a-aminoisobutyric	0.87_117.0787n	578773	47875	540972	28834	1.42607	0.0392831	1.06988
OL_2a	Ophthalmate	1.26_290.1336m/z	1739.23	498.804	1160.77	306.211	1.43757	0.021207	1.49834
OL_2a	O-Succinyl-L-homoserine	1.53_220.0808m/z	3947.78	2217	1989.64	3067	1.22258	0.124379	1.98417
OL_2a	p-Aminobenzoic acid	3.39_120.0441m/z	608.497	340.275	917.65	289.418	1.58772	0.0261014	-1.50806
OL_2a	Phenylalanylalanine	4.22_237.1224m/z	924.894	183.658	795.846	309.171	1.11936	0.0710419	1.16215
OL_2a	Phenylethanolamine	7.62_120.0804m/z	1920.68	143.954	1781.36	245.006	1.10379	0.0584956	1.07821
OL_2a	Putrescine	0.59_111.0889m/z	221.186	57.7927	126.13	52.6679	1.50985	0.0171993	1.75364
OL_2a	Pyrrole-2-carboxylate	4.51_144.0653m/z	3689.32	546.368	3281.57	325.689	1.0404	0.0859692	1.12425
OL_2a	Ribothymidine	3.34_259.0916m/z	2043.03	491.667	1178.35	185.791	1.88612	0.00477827	1.7338
OL_2a	S-Carboxymethylcysteine	0.94_212.0580m/z	1415.03	1576	1042.16	1039	1.03693	0.176393	1.35778
OL_2a	Selenocystine	0.65_168.9632m/z	615.873	214.957	744.667	323.356	1.0107	0.148609	-1.20912
OL_2a	S-Lactoylglutathione	2.74_362.1009m/z	10540.2	7220	8649.09	7948	1.03741	0.245845	1.21865
OL_2a	Threonic acid	0.77_119.0335m/z	343.729	213.458	605.638	272.75	1.27852	0.0261014	-1.76196
OL_2a	Threoninyl-Leucine	4.12_197.1278m/z	1239.29	214.971	1001.62	218.242	1.64498	0.0090997	1.23729
OL_2a	Threoninyl-Serine	0.96_189.0863m/z	7019.68	1212	5586.59	721.621	1.56965	0.0112637	1.25652
OL_2a	Trans-2,3-Dimethoxycinnamic acid	14.14_180.0419n	13085.5	1221	13587.8	623.262	1.27404	0.0859692	-1.03839
OL_2a	Tryptamine	4.20_144.0806m/z	14807	1930	11519.3	1225	1.88573	0.00477827	1.28541
OL_2a	Valyl-Aspartate	1.18_233.1122m/z	17875.1	7880	10422.7	6902	1.23747	0.0320588	1.71501
OL_2a	Xylose	0.94_115.0387m/z	826.298	211.95	1251.98	277.972	1.46433	0.0112637	-1.51517
