## Supplementary material for "ALDH2 Knockout Induces Dysregulation of Arginine biosynthesis in SKBR-3 Breast Cancer Cells": Enriched pathways

### Sheet: Sheet1
Pathways	Total	Expected	Hits	Raw p	a-LOG10(p)	Holm adjust p	FDR	Impact
Arginine biosynthesis	14	0.62222	8	6.8039e-07	6.1672	5.4431e-05	5.4431e-05	0.53807
Arginine and proline metabolism	36	1.6	9	1.4508e-05	4.8384	0.0011461	0.00041418	0.35349
Alanine, aspartate and glutamate metabolism	28	1.2444	8	1.5532e-05	4.8088	0.0012115	0.00041418	0.51523
Glutathione metabolism	28	1.2444	6	0.0010773	2.9676	0.082955	0.021547	0.33439
Phenylalanine, tyrosine and tryptophan biosynthesis	4	0.17778	2	0.011027	1.9575	0.83805	0.17643	1
Glycine, serine and threonine metabolism	33	1.4667	5	0.013495	1.8698	1	0.17993	0.28885
Nitrogen metabolism	6	0.26667	2	0.026014	1.5848	1	0.26629	0
Pyrimidine metabolism	39	1.7333	5	0.026629	1.5746	1	0.26629	0.11944
Phenylalanine metabolism	8	0.35556	2	0.045841	1.3387	1	0.33502	0.35714
Pentose and glucuronate interconversions	19	0.84444	3	0.048878	1.3109	1	0.33502	0.13253
Primary bile acid biosynthesis	46	2.0444	5	0.049892	1.302	1	0.33502	0.12686
Glyoxylate and dicarboxylate metabolism	32	1.4222	4	0.050253	1.2988	1	0.33502	0.04233
Cysteine and methionine metabolism	33	1.4667	4	0.055323	1.2571	1	0.34045	0.09544
beta-Alanine metabolism	21	0.93333	3	0.062994	1.2007	1	0.35997	0.05597
Biosynthesis of unsaturated fatty acids	36	1.6	4	0.072132	1.1419	1	0.3847	0
Purine metabolism	70	3.1111	6	0.086166	1.0647	1	0.43083	0.02216
Butanoate metabolism	15	0.66667	2	0.14096	0.85089	1	0.62651	0
Nicotinate and nicotinamide metabolism	15	0.66667	2	0.14096	0.85089	1	0.62651	0.22588
Histidine metabolism	16	0.71111	2	0.15667	0.80503	1	0.65964	0.22131
Glycerophospholipid metabolism	36	1.6	3	0.21284	0.67194	1	0.80754	0.07676
Pantothenate and CoA biosynthesis	20	0.88889	2	0.22207	0.6535	1	0.80754	0.0068
Citrate cycle (TCA cycle)	20	0.88889	2	0.22207	0.6535	1	0.80754	0.10268
Pyruvate metabolism	23	1.0222	2	0.27247	0.56468	1	0.87477	0.08221
Thiamine metabolism	7	0.31111	1	0.27302	0.5638	1	0.87477	0
Tryptophan metabolism	41	1.8222	3	0.27337	0.56326	1	0.87477	0.19686
Valine, leucine and isoleucine biosynthesis	8	0.35556	1	0.30548	0.51502	1	0.93993	0
Ascorbate and aldarate metabolism	9	0.4	1	0.3365	0.47301	1	0.96143	0.2381
Vitamin B6 metabolism	9	0.4	1	0.3365	0.47301	1	0.96143	0.4902
Lysine degradation	30	1.3333	2	0.38858	0.41052	1	1	0.11247
Porphyrin metabolism	31	1.3778	2	0.40462	0.39296	1	1	0.02795
D-Amino acid metabolism	15	0.66667	1	0.49594	0.30457	1	1	0
Steroid biosynthesis	41	1.8222	2	0.55235	0.25779	1	1	0.05398
Ubiquinone and other terpenoid-quinone biosynthesis	18	0.8	1	0.56083	0.25117	1	1	0
Ether lipid metabolism	20	0.88889	1	0.59945	0.22225	1	1	0
Pentose phosphate pathway	23	1.0222	1	0.65117	0.1863	1	1	0.16884
Galactose metabolism	27	1.2	1	0.71003	0.14872	1	1	0.35614
Lipoic acid metabolism	28	1.2444	1	0.72314	0.14078	1	1	0
Sphingolipid metabolism	32	1.4222	1	0.76999	0.11351	1	1	0
Fatty acid degradation	39	1.7333	1	0.83392	0.078875	1	1	0
Amino sugar and nucleotide sugar metabolism	42	1.8667	1	0.85562	0.067719	1	1	0.07184
Tyrosine metabolism	42	1.8667	1	0.85562	0.067719	1	1	0.13972
Arachidonic acid metabolism	44	1.9556	1	0.86851	0.061226	1	1	0.27659
