## Supplementary material for "ALDH2 Knockout Induces Dysregulation of Arginine biosynthesis in SKBR-3 Breast Cancer Cells": Metabolites in top 5 pathways

### Sheet: Sheet1
Pathways	Metabolites	Retention Time-Mass	SKBR-3/C-1	SKBR-3/C-2	SKBR-3/C-3	SKBR-3/C-4	SKBR-3/C-5	SKBR-3/C-6	SKBR-3/C-7	SKBR-3/C-8	SKBR-3/ADKO-1	SKBR-3/ADKO-2	SKBR-3/ADKO-3	SKBR-3/ADKO-4	SKBR-3/ADKO-5	SKBR-3/ADKO-6	SKBR-3/ADKO-7	SKBR-3/ADKO-8
Arginine biosynthesis	L-Glutamic acid	0.63_148.0601m/z	949451	907859	711418	821638	816225	694864	780462	710701	744487	732782	672726	744854	710836	697228	617880	599840
	L-Arginine	0.61_175.1186m/z	102167	137904	151341	139836	167034	127439	132463	131370	175034	201595	179097	183066	170000	154355	176359	177659
	Argininosuccinic acid	0.77_291.1287m/z	3103.09	2098.08	756.714	1017.2	989.582	199.967	204.713	255.827	295.231	0	804.413	405.852	635.586	0	221.548	765.354
	L-Citrulline	0.63_175.0954n	2149.13	2116.7	1529.16	2112.92	2866.1	1745.52	2363.35	2491.64	591.287	947.363	791.465	169.159	505.77	606.434	790.968	966.279
	L-Glutamine	0.68_129.0655m/z	4928.51	4097.56	3864.37	4960.58	4958.2	4025.7	3986.67	3918.55	3357.5	3761.21	3937.25	3726.58	3576.12	3502.85	3073.83	3708.44
	2-Oxoglutarate	1.41_129.0179m/z	2342.18	3543.72	2437.28	1930.44	2411.89	3754.72	3342.15	2264.8	2386.72	2554.95	3264.84	2516.37	3001.34	2539.34	4132.31	4569.69
	L-Ornithine	0.57_155.0786m/z	59.2344	67.8579	0	0	0	0	0	0	72.7617	141.726	0	0	0	0	0	0
	N-Acetyl-L-glutamate	1.38_189.0634n	596129	649418	598457	623385	585528	589380	594964	519491	822673	749021	747605	770493	791251	752145	764775	716929
Arginine and proline metabolism	L-Arginine	0.61_175.1186m/z	102167	137904	151341	139836	167034	127439	132463	131370	175034	201595	179097	183066	170000	154355	176359	177659
	Creatine	0.68_131.0692n	323545	324778	313776	360983	383619	312574	341030	330121	298878	310955	280838	310968	298396	286367	303475	303916
	4-Guanidinobutyric acid	0.89_146.0919m/z	1377.41	1252.53	1644.27	1291.08	1592.85	1431.16	1811.8	1708.31	885.438	1205.01	1042.66	1201.97	1110.82	831.123	1195.29	933.405
	Putrescine	0.59_111.0889m/z	33.3149	89.9814	146.702	155.469	106.854	123.351	215.376	128.909	253.326	217.956	332.735	224.417	175.4	126.957	252.658	214.999
	S-Adenosylmethionine	0.72_399.1434m/z	24072.2	19786.3	17059.9	26398.2	23483.7	25078.3	24298.5	19556.9	25137.5	26051.4	25853.2	26370.2	24587.4	23779.3	26121.2	23163.8
	Spermine	0.59_202.2154n	93340.1	56752.3	50092.7	60415.5	42508.4	31023.9	60658.2	75126.3	23818.4	13057.5	19602.9	18511.2	20778.7	29271	2963.21	7835.5
	L-Proline	0.70_115.0631n	1.27947e+06	1.2564e+06	1.13244e+06	1.25258e+06	1.31453e+06	1.12727e+06	1.25767e+06	1.10713e+06	1.72365e+06	1.66432e+06	1.62739e+06	1.79578e+06	1.75188e+06	1.6103e+06	1.66296e+06	1.62194e+06
	L-Glutamic acid	0.63_148.0601m/z	949451	907859	711418	821638	816225	694864	780462	710701	744487	732782	672726	744854	710836	697228	617880	599840
	4-Acetamidobutanoic acid	2.22_146.0809m/z	8828.65	10291.9	9753.67	9031.62	11546.7	9756.43	10042.3	10333	12656	14090.7	14348.5	10602.9	12451.3	9496.79	12223.1	12595.1
Alanine, aspartate and glutamate metabolism	N-Acetyl-L-aspartic acid	0.96_175.0478n	303360	336094	301203	325162	303877	336413	339696	288425	206998	188821	227453	204201	196686	201978	221701	204835
	L-Asparagine	0.94_115.0498m/z	1893.96	1914.86	1684.02	1363	1687.66	1720.96	1675.75	1628.29	2188.84	2557.72	2407.17	1859.18	2055.89	1908.89	1913.77	2546.86
	Argininosuccinic acid	0.77_291.1287m/z	3103.09	2098.08	756.714	1017.2	989.582	199.967	204.713	255.827	295.231	0	804.413	405.852	635.586	0	221.548	765.354
	L-Glutamic acid	0.63_148.0601m/z	949451	907859	711418	821638	816225	694864	780462	710701	744487	732782	672726	744854	710836	697228	617880	599840
	L-Glutamine	0.68_129.0655m/z	4928.51	4097.56	3864.37	4960.58	4958.2	4025.7	3986.67	3918.55	3357.5	3761.21	3937.25	3726.58	3576.12	3502.85	3073.83	3708.44
	N-Acetylaspartylglutamic acid	1.64_327.0789m/z	5793.63	6615.35	5899.99	6035.18	6482.76	7184.32	6542.85	5260.83	4042.64	4280.73	3987.94	6014.3	5258.24	4847.33	4802.85	4442.61
	Ureidosuccinic acid	0.79_177.0499m/z	629.485	1048.35	593.345	495.601	766.029	690.102	251.947	713.549	0	0	0	108.961	0	0	264.713	0
	2-Oxoglutarate	1.41_129.0179m/z	2342.18	3543.72	2437.28	1930.44	2411.89	3754.72	3342.15	2264.8	2386.72	2554.95	3264.84	2516.37	3001.34	2539.34	4132.31	4569.69
Glutathione metabolism	L-Glutathione reduced	1.01_307.0830n	8.47e+06	8.10777e+06	7.69654e+06	1.01561e+07	8.38013e+06	8.23341e+06	8.78771e+06	8.31753e+06	7.65756e+06	7.19902e+06	6.82592e+06	8.31313e+06	8.04959e+06	7.69344e+06	7.41477e+06	7.61255e+06
	Oxidized glutathione	1.84_307.0824m/z	699987	750336	618680	718912	959816	1.09748e+06	897468	837209	532259	536755	688296	611719	607277	493639	1.20671e+06	692701
	Gamma-glutamylvaline	3.49_211.1069m/z	1275.87	1228.63	991.087	820.432	1329.7	1308.14	1268.48	1146.22	1136.17	1692.57	1409.37	1188.01	1092.74	1169.63	1592.62	1515.28
	L-Glutamic acid	0.63_148.0601m/z	949451	907859	711418	821638	816225	694864	780462	710701	744487	732782	672726	744854	710836	697228	617880	599840
	Putrescine	0.59_111.0889m/z	33.3149	89.9814	146.702	155.469	106.854	123.351	215.376	128.909	253.326	217.956	332.735	224.417	175.4	126.957	252.658	214.999
	Spermine	0.59_202.2154n	93340.1	56752.3	50092.7	60415.5	42508.4	31023.9	60658.2	75126.3	23818.4	13057.5	19602.9	18511.2	20778.7	29271	2963.21	7835.5
Phenylalanine, tyrosine and tryptophan biosynthesis	L-Phenylalanine	3.07_165.0788n	4.01852e+06	4.10746e+06	3.99416e+06	3.87789e+06	4.20816e+06	4.11073e+06	3.82873e+06	4.00926e+06	4.52345e+06	4.96744e+06	4.92512e+06	4.68512e+06	4.51052e+06	4.52232e+06	5.23588e+06	4.89683e+06
	L-Tyrosine	1.43_181.0737n	3779.9	2771.09	2380.37	2439.99	3168.45	1341.49	2096.81	2472.36	3837.76	4394.86	5341.18	3303.79	3242.32	2170.27	3331.6	3388.18
